# Cell-stereotyped DNA repair outcomes are widespread during genome editing

**DOI:** 10.1101/2025.10.23.684114

**Authors:** Moritz F. Schlapansky, Markus S. Schröder, Antonio J. Santinha, Tanja Rothgangl, Eleonora I. Ioannidi, Grégoire Cullot, Bohdan Lewkow, German Camargo Ortega, Ahmed Nouraiz, Dominic Mailänder, Louisa Selbert, Simon Lam, Aitana Egea, Jiyung J. Shin, Matteo Bordi, Mark DeWitt, Ana Gvozdenovic, Stephen P. Jackson, Timm Schroeder, Helmuth Gehart, Gerald Schwank, Randall J. Platt, Jacob E. Corn

## Abstract

Genome editing outcomes are governed by DNA repair pathways that vary with cell type and state. We developed scOUT-seq (single-cell Outcomes Using Transcript sequencing), a scalable approach that jointly profiles transcriptomes and matched multi-allelic editing outcomes ranging from homology directed repair (HDR) to inter-chromosomal translocations. We mapped editing outcomes in human CD34⁺ hematopoietic stem and progenitor cells (HSPCs), mouse LSK HSPC equivalents, human upper airway organoids, and mouse multi-organ *in vivo* editing. Profiling 500,000 alleles across 74 cell types, scOUT-seq revealed that outcomes in most cell subtypes differ markedly from the bulk average. Various cell types shifted major repair classes, preferred different molecular sequences, and even enriched large structural variants, with distinctive patterns of allelic co-occurrence. Surprisingly, rare stem subtypes diverged from prevalent progenitors, and inhibitory neuron subtypes efficiently incorporated HDR alleles. These data suggest the potential for tailored therapeutic editing that may have been missed by bulk measurements.
