## Supplementary material for "Cell-stereotyped DNA repair outcomes are widespread during genome editing": Key Resource Table

### Sheet: Oligos
name	sequence	source
B2m_sg1_F	CTT TCC CTA CAC GAC GCT CTT CCG ATC TAG ATA GCT GAG CAA TAA ATC TTC AAT	IDT
B2m_sg1_R	GGA GTT CAG ACG TGT GCT CTT CCG ATC TCA CAG TGA CAG ACT TCA ATT AGG C	IDT
Gpi1_sg90_F	CTTTCCCTACACGACGCTCTTCCGATCTCTTCATCAAGCAACAGCGGG	IDT
Gpi1_sg90_R	GGAGTTCAGACGTGTGCTCTTCCGATCTGCAGTTCCAGACCAGCTTCT	IDT
Pgk1_sg1_F	CTTTCCCTACACGACGCTCTTCCGATCTACGCTGTCTCTGTTTGTGCT	IDT
Pgk1_sg1_R	GGAGTTCAGACGTGTGCTCTTCCGATCTGTTCCTGGTGCCACATCTCA	IDT
Pgk1_sg1_GSP1	TCCTTCCTGGGGTGGATGCT	IDT
Gpi1_sg90_GSP1	AAGCAACAGCGGGACACCAA	IDT
Son_sg4_GSP1	GATAGACGTAAATAAAAATGCTGTAAC	IDT
B2m_sg1_GSP1	GTATTTTGATCAGAATAATAAATATAATTTTAAGAA	IDT
GAPDH_sg13_GSP1	GTCCCTGCCACACTCAGTCCCCC	IDT
GAPDH_sg13_F	CTTTCCCTACACGACGCTCTTCCGATCTGGCCTCCAAGGAGTAAGACC	IDT
GAPDH_sg13_R	GGAGTTCAGACGTGTGCTCTTCCGATCTCCCAGACCCTAGAATAAGACAGG	IDT
Gpi1_sg90_sgRNA	TATGGTGAGAAGGGACACGG	Synthego
Pgk1_sg1_sgRNA	CTAGGTTGACTTAGGAGCAC	Synthego
GAPDH_sg13_sgRNA	GGGTCTACATGGCAACTGTG	Synthego
GAPDH_sg13_ssODN	G*A*G*CACAGGGTACTTTATTGATGGTACATGACAAGGTGCGGCTCCCTAGGCCCCTCCCCTCTTCAAGGGGTCTACBVHHDBBDVHVHACAAGGGGAGATTCAGTGTGGTGGGGGACTGAGTGTGGCAGGGACTCCCCAGCAGTGAGGGTCTCTCTCTTCCTC*T*T*G	IDT
KASH_F	CTCAAGGGTGATCAGGGCAG	IDT
KASH_R	GCATGGGGTAGAAGGATCGG	IDT
KASH_Probe	ACAGCTGCACCCAGGCCAAC	IDT
Gpi1_ssODN	C*G*G*ACTGATCAGCTTCATCAAGCAACAGCGGGACACCAAACTAGAATAACTCCAGCCGCGGCCCTACTGACTGGTTGTDDHVHVDDDVVDTCACCATATGCACTGCATGGTCCTGCCCCTCCCTGCCCAGAGCGCACCACCGGTAGTTGGCCTGGACTA*C*A*A	IDT
Pgk1_ssODN	C*T*C*AAAAACAGGTAAAGTCCTTCCTGGGGTGGATGCTCTCAGCAATGTTTAGTATTTTCTTTCCTGCCTTTGGTTTGTHVHDVDDVBBHVCAACCTAGTGTTTTCCACATCTCCATTTGGTGTTAGCGCAAGATTCAGCTAGTGGCTGAGATGTGGCAC*C*A*G	IDT

### Sheet: Bacterial and virus strains 
REAGENT OR RESOURCE	SOURCE	IDENTIFIER
pAAV-scOUT-Son	this paper	NA
pAAV-scOUT-B2m	this paper	NA
pAdDeltaF6	Addgene	#112867
pAAV2/6 v1	Addgene	#240485
Stbl3™ E. coli	Home-made	NA

### Sheet: Chemicals, peptides, and recomb
REAGENT OR RESOURCE	SOURCE	IDENTIFIER
AZD7648	Selleck Chemicals	Cat. #S8843

### Sheet: Critical commercial assays
REAGENT OR RESOURCE	SOURCE	IDENTIFIER
Evercode™ WT Mega v2	Parse Biosciences	ECW02150
Evercode™ Nuclei Fixation v2	Parse Biosciences	ECF2103
Chromium Next GEM Single Cell 3' Kit v3	10x Genomics	Cat. #1000268
Nuclei Extraction Buffer	Miltenyi Biotec	Order no. 130-128-024
KAPA HiFi HotStart ReadyMix	Roche	7958927001
