## Supplemental Table 1 for "Cell-stereotyped DNA repair outcomes are widespread during genome editing"

### Sheet: Sheet1
Table S1. Related to Figure 2: mLung+ medium for upper airway organoids.
Component	End Concentration	Company	Catalog number
A83-01 (5 mM)	500 nM	Tocris	2939
Advanced DMEM/F12 +++		Gibco	12634010
B27 (50x)	1x	Thermo Fisher Scientific	17504044
FGF-10	100 ng/ml	PeproTech	100-26
FGF-7	25 ng/ml	PeproTech	100-19
N-Acetylcysteine (500 mM)	1.25 mM	Sigma-Aldrich	A9165-5G
Nicotinamide (1 M)	5 mM	Sigma-Aldrich	N0636-100G
Noggin Conditioned Medium (100%)	0.05	Own production	N/A
Primocin (only used directly after cell isolation)	50 µg/ml	InvivoGen	ant-pm-1
R-Spondin Conditioned Medium (100%)	0.05	Own production	N/A
SB202190 / p38i (30 mM)	500 nM	Sigma-Aldrich	S7067-5MG
Wnt3a Conditioned Medium (100%)	0.05	Own production	N/A
