## Supplemental Table 2 for "Cell-stereotyped DNA repair outcomes are widespread during genome editing"

### Sheet: Sheet1
Table S2. Related to Figure 2: Top three highest-scoring cell type assignments for each scRNA-seq cluster in human HSPCs.
cluster	type	scores	ncells	number_of_genes	genes	assigned type
0	CD34+_hematopoietic_stem_cell	3281.86	3582	3	IFNAR1,PRDX1,SPINK2	CD34+_hematopoietic_stem_cell (cycling)
0	Common_lymphoid_progenitor_cell	1751.86	3582	2	DNTT,SPINK2	CD34+_hematopoietic_stem_cell (cycling)
0	CD34+_pre-B_cell	925.098	3582	4	CD79B,IGLL1,STMN1,VPREB1	CD34+_hematopoietic_stem_cell (cycling)
1	CD34+_hematopoietic_stem_cell	1869.09	2533	3	IFNAR1,PRDX1,SPINK2	CD34+_hematopoietic_stem_cell (lymphoid primed)
1	Common_lymphoid_progenitor_cell	1333.91	2533	2	DNTT,SPINK2	CD34+_hematopoietic_stem_cell (lymphoid primed)
1	CD34+_pre-B_cell	752.053	2533	4	CD79B,IGLL1,STMN1,VPREB1	CD34+_hematopoietic_stem_cell (lymphoid primed)
2	CD34+_hematopoietic_stem_cell	1794.67	2304	3	IFNAR1,PRDX1,SPINK2	CD34+_hematopoietic_stem_cell (non-cycling)
2	Common_lymphoid_progenitor_cell	1421.94	2304	2	DNTT,SPINK2	CD34+_hematopoietic_stem_cell (non-cycling)
2	Lymphoid_progenitor_cell	1225.46	2304	1	SELL	CD34+_hematopoietic_stem_cell (non-cycling)
3	Early_megakaryocyte_progenitor_cell	1332.95	2280	1	GATA2	Megakaryocyte_erythroid_progenitor (MEP)
3	Early_erythroid_progenitor_cell	1332.95	2280	1	GATA2	Megakaryocyte_erythroid_progenitor (MEP)
3	Red_blood_cell_(erythrocyte)	878.589	2280	15	ALAS2,CA1,CD36,ENG,FCGR1BP,GYPB,GYPC,HBA1,HBA2,HBQ1,KIT,KRT87P,RHCE,TFR2,TFRC	Megakaryocyte_erythroid_progenitor (MEP)
4	CD34+_hematopoietic_stem_cell	1602.9	1966	3	IFNAR1,PRDX1,SPINK2	CD34+_hematopoietic_stem_cell (myeloid primed)
4	Myeloid__stem_cell	899.589	1966	1	CD164	CD34+_hematopoietic_stem_cell (myeloid primed)
4	Hematopoietic_progenitor_cell	883.9	1966	22	ATP8B4,CLEC3B,CRHBP,CRYGD,EPAS1,EXD2,FAM124B,FCGR1BP,FLT3,HOXA3,HOXB6,IFNAR1,KCNJ13,KLF1,LAPTM4B,MEIS1,MMRN1,MPL,SMIM6,SPINK2,THY1,VWF	CD34+_hematopoietic_stem_cell (myeloid primed)
5	CD34+_hematopoietic_stem_cell	832.595	1930	3	IFNAR1,PRDX1,SPINK2	CD34+_hematopoietic_stem_cell (lymphoid primed)
5	CD34+_common_lymphoid_progenitor_cell	682.932	1930	2	DNTT,IGLL1	CD34+_hematopoietic_stem_cell (lymphoid primed)
5	Common_lymphoid_progenitor_cell	630.494	1930	2	DNTT,SPINK2	CD34+_hematopoietic_stem_cell (lymphoid primed)
6	Early_megakaryocyte_progenitor_cell	1651.78	1899	1	GATA2	Megakaryocyte_erythroid_progenitor (MEP)
6	Early_erythroid_progenitor_cell	1651.78	1899	1	GATA2	Megakaryocyte_erythroid_progenitor (MEP)
6	Pre-B_cell	1479.33	1899	5	CD19,CD38,FCGR1BP,MMP12,TCL1A	Megakaryocyte_erythroid_progenitor (MEP)
7	Early_megakaryocyte_progenitor_cell	1668.34	1824	1	GATA2	Erythroid progenitor
7	Early_erythroid_progenitor_cell	1668.34	1824	1	GATA2	Erythroid progenitor
7	Red_blood_cell_(erythrocyte)	1169.72	1824	15	ALAS2,CA1,CD36,ENG,FCGR1BP,GYPB,GYPC,HBA1,HBA2,HBQ1,KIT,KRT87P,RHCE,TFR2,TFRC	Erythroid progenitor
8	Red_blood_cell_(erythrocyte)	1238.28	1508	15	ALAS2,CA1,CD36,ENG,FCGR1BP,GYPB,GYPC,HBA1,HBA2,HBQ1,KIT,KRT87P,RHCE,TFR2,TFRC	Erythroblast
8	Early_megakaryocyte_progenitor_cell	1126.29	1508	1	GATA2	Erythroblast
8	Early_erythroid_progenitor_cell	1126.29	1508	1	GATA2	Erythroblast
9	CD34+_hematopoietic_stem_cell	1343.25	1459	3	IFNAR1,PRDX1,SPINK2	CD34+_hematopoietic_stem_cell (myeloid primed)
9	Hematopoietic_progenitor_cell	758.716	1459	22	ATP8B4,CLEC3B,CRHBP,CRYGD,EPAS1,EXD2,FAM124B,FCGR1BP,FLT3,HOXA3,HOXB6,IFNAR1,KCNJ13,KLF1,LAPTM4B,MEIS1,MMRN1,MPL,SMIM6,SPINK2,THY1,VWF	CD34+_hematopoietic_stem_cell (myeloid primed)
9	Myeloid__stem_cell	673.738	1459	1	CD164	CD34+_hematopoietic_stem_cell (myeloid primed)
10	Neutrophil_progenitor_cell	2762.8	1212	1	MPO	Granulocyte-monocyte_progenitor_cell(GMP)
10	Granulocytic-UNK	2457.58	1212	3	LYZ,MPO,RETN	Granulocyte-monocyte_progenitor_cell(GMP)
10	MPO_granulocyte	2455.27	1212	2	AZU1,MPO	Granulocyte-monocyte_progenitor_cell(GMP)
10	Granulocyte-monocyte_progenitor_cell(GMP)	2455.27	1212	2	AZU1,MPO	Granulocyte-monocyte_progenitor_cell(GMP)
11	CD34+_megakaryocyte-erythroid_progenitor_cell	789.181	1206	2	CYTL1,SERPINB1	Megakaryocyte_erythroid_progenitor (MEP)
11	CD34+_hematopoietic_stem_cell	672.032	1206	3	IFNAR1,PRDX1,SPINK2	Megakaryocyte_erythroid_progenitor (MEP)
11	Common_lymphoid_progenitor_cell	655.589	1206	2	DNTT,SPINK2	Megakaryocyte_erythroid_progenitor (MEP)
12	Early_megakaryocyte_progenitor_cell	829.12	1184	1	GATA2	Megakaryocyte_erythroid_progenitor (MEP)
12	Early_erythroid_progenitor_cell	829.12	1184	1	GATA2	Megakaryocyte_erythroid_progenitor (MEP)
12	Regulatory_T(Treg)_cell	321.254	1184	5	CTLA4,IKZF2,IL10RA,IL2RA,TIGIT	Megakaryocyte_erythroid_progenitor (MEP)
13	Megakaryocyte	2098.82	1031	5	CD48,ITGA2B,PF4,PPBP,PTPRJ	Megakaryocyte
13	Megakaryocyte_progenitor_cell	2051.62	1031	1	PLEK	Megakaryocyte
13	Early_megakaryocyte_progenitor_cell	867.783	1031	1	GATA2	Megakaryocyte
13	Early_erythroid_progenitor_cell	867.783	1031	1	GATA2	Megakaryocyte
14	Lymphoid-primed_multipotent_progenitor_cell(LMPP)	456.282	677	10	CD38,CD52,CSF3R,EGR1,FCER1A,ITGA2B,KRT87P,MMP12,SELL,SPINK2	Lymphoid-primed_multipotent_progenitor_cell(LMPP)
14	Hematopoietic_stem_cell	359.993	677	59	ABCB1,ABCG2,ALDH1A1,ATP8B4,CASP3,CD244,CD33,CD38,CD44,CD48,CD93,CDCP1,CLEC3B,COMMD3-BMI1,CRHBP,CRYGD,CXCR4,EPAS1,ESAM,EXD2,FAM124B,FCGR1BP,FLT3,GATA2,GFI1,HOXA3,HOXB6,IFNAR1,IL7R,ITGA2B,ITGA6,KCNJ13,KDR,KIT,KITLG,KLF1,LAPTM4B,MCL1,MECOM,MEIS1,MMRN1,MPL,MYB,MYC,NECTIN1,NGFR,PECAM1,PROCR,PROM1,PTEN,PTPRC,SLAMF1,SMIM6,SPI1,SPINK2,THY1,VCAM1,VWF,ZBTB16	Lymphoid-primed_multipotent_progenitor_cell(LMPP)
14	Early_megakaryocyte_progenitor_cell	296.103	677	1	GATA2	Lymphoid-primed_multipotent_progenitor_cell(LMPP)
14	Early_erythroid_progenitor_cell	296.103	677	1	GATA2	Lymphoid-primed_multipotent_progenitor_cell(LMPP)
15	MPO_granulocyte	1733.51	644	2	AZU1,MPO	Granulocyte-monocyte_progenitor_cell(GMP)
15	Granulocyte-monocyte_progenitor_cell(GMP)	1733.51	644	2	AZU1,MPO	Granulocyte-monocyte_progenitor_cell(GMP)
15	Neutrophil_progenitor_cell	1725.23	644	1	MPO	Granulocyte-monocyte_progenitor_cell(GMP)
16	Early_megakaryocyte_progenitor_cell	879.938	618	1	GATA2	Lymphoid-primed_multipotent_progenitor_cell(LMPP)
16	Early_erythroid_progenitor_cell	879.938	618	1	GATA2	Lymphoid-primed_multipotent_progenitor_cell(LMPP)
16	Lymphoid-primed_multipotent_progenitor_cell(LMPP)	574.64	618	10	CD38,CD52,CSF3R,EGR1,FCER1A,ITGA2B,KRT87P,MMP12,SELL,SPINK2	Lymphoid-primed_multipotent_progenitor_cell(LMPP)
17	Erythroid_precursor	1411.96	605	1	CR1	Erythroid_precursor
17	Early_megakaryocyte_progenitor_cell	972.56	605	1	GATA2	Erythroid_precursor
17	Early_erythroid_progenitor_cell	972.56	605	1	GATA2	Erythroid_precursor
18	Follicular_B_cell	66.4107	272	2	CD74,CD79A	Pre-dendritic_cell
18	Pre-dendritic_cell	16.5872	272	3	CD74,FCER1A,HLA-DPA1	Pre-dendritic_cell
18	Langerhans_cell	1.40602	272	2	CD207,TACSTD2	Pre-dendritic_cell
