## Supplemental Table 3 for "Cell-stereotyped DNA repair outcomes are widespread during genome editing"

### Sheet: Sheet1
Table S3. Related to Figure 2: Top three highest-scoring cell type assignments for each scRNA-seq cluster in human UAOs..
cluster	type	scores	ncells	number_of_genes	genes	assigned type
0	Secretory_cell	9747.37	6433	79	ALDH1A3,AMOTL2,ANPEP,ANTXR1,BPIFA1,C3,CA13,CAPN13,CD74,CEACAM6,CFB,CFH,CILP,CP,CREB3L1,CTSC,CX3CL1,CXCL1,CXCL2,CXCL6,CXCL8,CYFIP2,DTX4,FNDC3B,GABRP,GNAO1,HLA-A,HLA-DMA,HLA-DMB,HLA-DPA1,HLA-DQA1,HLA-DQA2,HLA-DRA,HLA-DRB1,HLA-DRB5,HLA-DRB6,HOMER2,IFITM1,IFITM3,IL1R1,KNCN,LGALS9,LYPD2,MSMB,MUC5AC,MUC5B,NCCRP1,PDZK1IP1,PGLYRP4,PI3,PIGR,PITX2,PLAAT4,PLK2,PODXL,PPP1R16B,PRR5L,PRSS23,RARRES1,SCGB1A1,SCG…	Secretory_cell
0	Airway_secretory_cell	4751.55	6433	5	AQP3,MUC5AC,MUC5B,PIGR,SCGB1A1	Secretory_cell
0	Epithelial_cell	4111.65	6433	58	ABCA3,ACE2,AGER,AGTR1,AGTR2,ANPEP,AQP4,CAV1,CD24,CDC20B,CFTR,CHGA,CHST9,CLDN18,CLIC5,CLIC6,CP,CYP2F1,DRC12,EFHC1,EPCAM,FABP5P1,FOXI1,FOXJ1,FOXN4,FZR1,IFIT1,IFITM3,IL6R,IL6ST,ITGAE,KRT18,KRT19,KRT5,KRT8,MLF1,MUC4,MUC5AC,MUC5B,NKX2-1,PECAM1,PRSS2,SCGB3A2,SERPINB3,SFTPA1,SFTPB,SFTPC,SPRR2A,SPRR3,THBD,TMC5,TMSB4X,TNIP3,TP63,TPPP3,VCAM1,VMO1,XBP1P1	Secretory_cell
1	Basal_epithelial_cell	9146.76	5277	3	KRT14,KRT17,KRT5	cycling Basal_epithelial_cell
1	FOXN4+_cell	8039.28	5277	80	ACTL6A,ACTN1,ADAM15,ARL4C,BAMBI,BMAL2,BTG3,CARHSP1,CASP3,CCNO,CDC20B,CDK1,CDK2AP2,CDKN2A,CDT1,CENPM,CHCHD2,CHORDC1,DBF4,DGCR6L,DHFR,DPY19L1,E2F7,E2F8,EIF2S2,ENO1,FOXJ1,FOXN4,GADD45B,GGH,GSKIP,HACD3,HELLS,HYLS1,IFT70A,INSIG1,ISYNA1,LAYN,LCK,LRRC26,LYZ,MATCAP2,MAZ,MCIDAS,MYCL,NEK2,NETO2,NOP16,NPR2,NSD2,OAT,PAQR4,PCSK6,PIGW,PLK4,POGLUT3,POLR2L,PPM1G,PRPS2,PSIP1,PSMC3,PTGES3,PTMAP4,RANBP1,RB1,RCC2,RT…	cycling Basal_epithelial_cell
1	Basal-like_cell	5212.47	5277	1	KRT5	cycling Basal_epithelial_cell
2	FOXN4+_cell	11966	4054	80	ACTL6A,ACTN1,ADAM15,ARL4C,BAMBI,BMAL2,BTG3,CARHSP1,CASP3,CCNO,CDC20B,CDK1,CDK2AP2,CDKN2A,CDT1,CENPM,CHCHD2,CHORDC1,DBF4,DGCR6L,DHFR,DPY19L1,E2F7,E2F8,EIF2S2,ENO1,FOXJ1,FOXN4,GADD45B,GGH,GSKIP,HACD3,HELLS,HYLS1,IFT70A,INSIG1,ISYNA1,LAYN,LCK,LRRC26,LYZ,MATCAP2,MAZ,MCIDAS,MYCL,NEK2,NETO2,NOP16,NPR2,NSD2,OAT,PAQR4,PCSK6,PIGW,PLK4,POGLUT3,POLR2L,PPM1G,PRPS2,PSIP1,PSMC3,PTGES3,PTMAP4,RANBP1,RB1,RCC2,RT…	FOXN4+_cell
2	Dividing_cell	6935.87	4054	2	CDK1,MKI67	FOXN4+_cell
2	Basal_epithelial_cell	5298.12	4054	3	KRT14,KRT17,KRT5	FOXN4+_cell
3	Basal_epithelial_cell	2565.26	4042	3	KRT14,KRT17,KRT5	cycling Basal_epithelial_cell
3	SLC16A7+_cell	1950.86	4042	1164	AARD,AASDH,ABCA13,ABCA5,ABCA9,ABCC13,ABCC6,ABCC9,ABCF3,ABHD15,ABHD18,ABI2,ABL2,ACBD7,ACER3,ACIN1,ACKR4,ACP7,ACSL6,ACSS3,ADAM17,ADAMTS2,ADAR,ADAT1,ADCY1,ADGB,ADGRE4P,ADPRS,AFDN-DT,AGAP6,AGBL2,AGER,AGMAT,AHSA2P,AIPL1,AIRE,AK4,AKAP8,AKAP9,AKR1D1,ALG1,ALKBH4,ALPK1,ALS2,ANAPC4,ANGPT2,ANKIB1,ANKK1,ANKLE1,ANKRD11,ANKRD13C-DT,ANKRD16,ANKRD18A,ANKRD20A9P,ANKRD30BP2,ANKRD36,ANKRD36B,ANKRD40CL,ANKRD45,ANKRD…	cycling Basal_epithelial_cell
3	Basal-like_cell	1915.84	4042	1	KRT5	cycling Basal_epithelial_cell
4	OxPhos_monocyte	2620.73	3340	2	MALAT1,NEAT1	non-cycling Basal_epithelial_cell
4	Basal-like_cell	2203.17	3340	1	KRT5	non-cycling Basal_epithelial_cell
4	Basal_epithelial_cell	2123.23	3340	3	KRT14,KRT17,KRT5	non-cycling Basal_epithelial_cell
5	Secretory_cell	7497.54	2757	79	ALDH1A3,AMOTL2,ANPEP,ANTXR1,BPIFA1,C3,CA13,CAPN13,CD74,CEACAM6,CFB,CFH,CILP,CP,CREB3L1,CTSC,CX3CL1,CXCL1,CXCL2,CXCL6,CXCL8,CYFIP2,DTX4,FNDC3B,GABRP,GNAO1,HLA-A,HLA-DMA,HLA-DMB,HLA-DPA1,HLA-DQA1,HLA-DQA2,HLA-DRA,HLA-DRB1,HLA-DRB5,HLA-DRB6,HOMER2,IFITM1,IFITM3,IL1R1,KNCN,LGALS9,LYPD2,MSMB,MUC5AC,MUC5B,NCCRP1,PDZK1IP1,PGLYRP4,PI3,PIGR,PITX2,PLAAT4,PLK2,PODXL,PPP1R16B,PRR5L,PRSS23,RARRES1,SCGB1A1,SCG…	Secretory_cell
5	Epithelial_progenitor_cell	4005.42	2757	1	CEACAM6	Secretory_cell
5	Epithelial_cell	3407.88	2757	58	ABCA3,ACE2,AGER,AGTR1,AGTR2,ANPEP,AQP4,CAV1,CD24,CDC20B,CFTR,CHGA,CHST9,CLDN18,CLIC5,CLIC6,CP,CYP2F1,DRC12,EFHC1,EPCAM,FABP5P1,FOXI1,FOXJ1,FOXN4,FZR1,IFIT1,IFITM3,IL6R,IL6ST,ITGAE,KRT18,KRT19,KRT5,KRT8,MLF1,MUC4,MUC5AC,MUC5B,NKX2-1,PECAM1,PRSS2,SCGB3A2,SERPINB3,SFTPA1,SFTPB,SFTPC,SPRR2A,SPRR3,THBD,TMC5,TMSB4X,TNIP3,TP63,TPPP3,VCAM1,VMO1,XBP1P1	Secretory_cell
6	Squamous_cell	2442.05	2154	4	CLCA2,LGALS7B,SERPINB5,SPRR3	Hillock_cell
6	OxPhos_monocyte	1992.25	2154	2	MALAT1,NEAT1	Hillock_cell
6	Mesenchymal_progenitor_cell	1214.22	2154	1	CD44	Hillock_cell
7	Squamous_cell	1234.37	1366	4	CLCA2,LGALS7B,SERPINB5,SPRR3	Hillock_cell
7	Epithelial_progenitor_cell	1060.15	1366	1	CEACAM6	Hillock_cell
7	Neutrophil	963.797	1366	14	CEACAM8,CSF3R,CXCL8,FCGR1A,FCGR3B,FUT4,G0S2,HSPA6,IL1R2,IL1RN,LCN2,LYN,RSAD2,S100A9	Hillock_cell
8	Basal_epithelial_cell	1927.72	1296	3	KRT14,KRT17,KRT5	cycling Basal_epithelial_cell
8	FOXN4+_cell	1457.79	1296	80	ACTL6A,ACTN1,ADAM15,ARL4C,BAMBI,BMAL2,BTG3,CARHSP1,CASP3,CCNO,CDC20B,CDK1,CDK2AP2,CDKN2A,CDT1,CENPM,CHCHD2,CHORDC1,DBF4,DGCR6L,DHFR,DPY19L1,E2F7,E2F8,EIF2S2,ENO1,FOXJ1,FOXN4,GADD45B,GGH,GSKIP,HACD3,HELLS,HYLS1,IFT70A,INSIG1,ISYNA1,LAYN,LCK,LRRC26,LYZ,MATCAP2,MAZ,MCIDAS,MYCL,NEK2,NETO2,NOP16,NPR2,NSD2,OAT,PAQR4,PCSK6,PIGW,PLK4,POGLUT3,POLR2L,PPM1G,PRPS2,PSIP1,PSMC3,PTGES3,PTMAP4,RANBP1,RB1,RCC2,RT…	cycling Basal_epithelial_cell
8	Basal-like_cell	1123.39	1296	1	KRT5	cycling Basal_epithelial_cell
9	Epithelial_progenitor_cell	1649.98	1104	1	CEACAM6	Ionocyte_cell
9	Secretory_cell	1621.89	1104	79	ALDH1A3,AMOTL2,ANPEP,ANTXR1,BPIFA1,C3,CA13,CAPN13,CD74,CEACAM6,CFB,CFH,CILP,CP,CREB3L1,CTSC,CX3CL1,CXCL1,CXCL2,CXCL6,CXCL8,CYFIP2,DTX4,FNDC3B,GABRP,GNAO1,HLA-A,HLA-DMA,HLA-DMB,HLA-DPA1,HLA-DQA1,HLA-DQA2,HLA-DRA,HLA-DRB1,HLA-DRB5,HLA-DRB6,HOMER2,IFITM1,IFITM3,IL1R1,KNCN,LGALS9,LYPD2,MSMB,MUC5AC,MUC5B,NCCRP1,PDZK1IP1,PGLYRP4,PI3,PIGR,PITX2,PLAAT4,PLK2,PODXL,PPP1R16B,PRR5L,PRSS23,RARRES1,SCGB1A1,SCG…	Ionocyte_cell
9	Ionocyte_cell	1469.57	1104	304	ACADS,ACSL1,ACVR1,ADGRF5,ADM,AGPAT2,AIFM1,AKAP7,AKIP1,AKIRIN1,AKR1B1,AMACR,ANGEL2,ANK2,ANKRD6,ANKRD9,APLP2,APP,ARL4A,ARL6IP5,ASCL3,ATL2,ATP11A,ATP1A3,ATP6V0A4,ATP6V0B,ATP6V0C,ATP6V0CP3,ATP6V0D2,ATP6V1A,ATP6V1B1,ATP6V1C2,ATP6V1F,ATP6V1G3,ATP7A,AXIN1,BCL2,BCOR,BFAR,BIK,BLTP3B,BMF,BPIFA2,BRD1,BSND,C11orf68,C1D,C1QTNF3-AMACR,C9orf152,CA12,CALML3,CAMK2B,CBR3,CCDC107,CCDC85C,CCNJL,CD164,CD9,CDA,CDKN1B,…	Ionocyte_cell
10	SLC16A7+_cell	940.388	385	1164	AARD,AASDH,ABCA13,ABCA5,ABCA9,ABCC13,ABCC6,ABCC9,ABCF3,ABHD15,ABHD18,ABI2,ABL2,ACBD7,ACER3,ACIN1,ACKR4,ACP7,ACSL6,ACSS3,ADAM17,ADAMTS2,ADAR,ADAT1,ADCY1,ADGB,ADGRE4P,ADPRS,AFDN-DT,AGAP6,AGBL2,AGER,AGMAT,AHSA2P,AIPL1,AIRE,AK4,AKAP8,AKAP9,AKR1D1,ALG1,ALKBH4,ALPK1,ALS2,ANAPC4,ANGPT2,ANKIB1,ANKK1,ANKLE1,ANKRD11,ANKRD13C-DT,ANKRD16,ANKRD18A,ANKRD20A9P,ANKRD30BP2,ANKRD36,ANKRD36B,ANKRD40CL,ANKRD45,ANKRD…	Brush_cell_(Tuft_cell)
10	FOXN4+_cell	681.92	385	80	ACTL6A,ACTN1,ADAM15,ARL4C,BAMBI,BMAL2,BTG3,CARHSP1,CASP3,CCNO,CDC20B,CDK1,CDK2AP2,CDKN2A,CDT1,CENPM,CHCHD2,CHORDC1,DBF4,DGCR6L,DHFR,DPY19L1,E2F7,E2F8,EIF2S2,ENO1,FOXJ1,FOXN4,GADD45B,GGH,GSKIP,HACD3,HELLS,HYLS1,IFT70A,INSIG1,ISYNA1,LAYN,LCK,LRRC26,LYZ,MATCAP2,MAZ,MCIDAS,MYCL,NEK2,NETO2,NOP16,NPR2,NSD2,OAT,PAQR4,PCSK6,PIGW,PLK4,POGLUT3,POLR2L,PPM1G,PRPS2,PSIP1,PSMC3,PTGES3,PTMAP4,RANBP1,RB1,RCC2,RT…	Brush_cell_(Tuft_cell)
10	Neuroendocrine_cell	470.559	385	82	ACADSB,ACSL4,ADA,ADAM10,AEN,AFAP1,AHCY,ALPL,ANXA1,ANXA4,ASCL1,ASCL2,ATP11C,AZGP1,CCNJ,CHGA,CPE,CRYM,DIP2B,EPB41L4A-AS1,FAM117B,FBRSL1,FGF1,FMNL2,FOXK2,FRAT2,GRAMD1A,GYS2,HDAC2,HES6,HOMER3,HOTAIRM1,HOXA1,HSPD1,ID2,IL1B,IL23A,INPP5B,IRAG2,KCNN3,KDM6B,KYNU,LFNG,MAFF,MIAT,MLLT11,MYC,NANOS2,NAV1,NDC1,NFATC3,NIFK,NIP7,NKX3-1,NONO,NREP,PDXP,POU2AF3,POU2F3,PPP1R14B,PRDM1,RAPGEF5,RASSF6,RCOR1,RFFL,RNF183,…	Brush_cell_(Tuft_cell)
10	Brush_cell_(Tuft_cell)	470.559	385	81	ACADSB,ACSL4,ADA,ADAM10,AEN,AFAP1,AHCY,ALPL,ANXA1,ANXA4,ASCL1,ASCL2,ATP11C,AZGP1,CCNJ,CPE,CRYM,DIP2B,EPB41L4A-AS1,FAM117B,FBRSL1,FGF1,FMNL2,FOXK2,FRAT2,GRAMD1A,GYS2,HDAC2,HES6,HOMER3,HOTAIRM1,HOXA1,HSPD1,ID2,IL1B,IL23A,INPP5B,IRAG2,KCNN3,KDM6B,KYNU,LFNG,MAFF,MIAT,MLLT11,MYC,NANOS2,NAV1,NDC1,NFATC3,NIFK,NIP7,NKX3-1,NONO,NREP,PDXP,POU2AF3,POU2F3,PPP1R14B,PRDM1,RAPGEF5,RASSF6,RCOR1,RFFL,RNF183,RTCB,…	Brush_cell_(Tuft_cell)
11	Alveolar_epithelial_progenitor_cell	185.612	139	1	TM4SF1	Alveolar_epithelial_progenitor_cell
11	Basal_epithelial_cell	141.593	139	3	KRT14,KRT17,KRT5	Alveolar_epithelial_progenitor_cell
11	Alveolar_pneumocyte_Type_I	123.75	139	3	CAV1,CAV2,CLIC5	Alveolar_epithelial_progenitor_cell
