## Supplemental Table 4 for "Cell-stereotyped DNA repair outcomes are widespread during genome editing"

### Sheet: Sheet1
Table S4. Related to Figure S3: Top three highest-scoring cell type assignments for each scRNA-seq cluster in murine HSPCs.
cluster	type	scores	ncells	number_of_genes	genes	assigned type
0	Stem_cell	1879.21	613	94	4931406C07Rik,Acot1,Adgrg1,Adgrl4,Aldoc,Arxes2,Atxn1,Basp1,Bgn,Car2,Cd27,Cd274,Cd34,Cd74,Cd81,Cdhr4,Cish,Clip3,Dapp1,Dkkl1,Dusp2,Fchsd2,Gabarapl1,Gcnt2,Gimap1,Gimap6,Gm12185,H2-Bl,H2-T10,H2-T22,H2-T23,Hacd4,Hlf,Hoxb2,Ifitm1,Ifitm2,Ifitm3,Kit,Krt18,Ldhb,Lhcgr,Lmo2,Lst1,Ly6a,Malat1,Mcam,Mecom,Mllt3,Mpl,Msi2,Mycn,Myct1,Myl10,Nfe2,Oas1c,Osbpl1a,P3h3,Pcp4l1,Pde4b,Pdzk1ip1,Pglyrp2,Plaat3,Pnrc1,Procr,Pt…	non-cycling Hematopoietic_stem_cell
0	Hematopoietic_stem_cell	1598.08	613	658	1810062G17Rik,2510009E07Rik,2900018N21Rik,2900092N22Rik,4930447C04Rik,6030498E09Rik,6330403K07Rik,9130008F23Rik,Abca5,Abcg3,Actn3,Acvr2a,Adam22,Adarb1,Adcy7,Adcy9,Adgra3,Adgrg2,Adipor1,Adrb2,Afap1l1,Aggf1,Agpat4,AI661453,Airn,Ak4,Ak7,Aldh1a1,Aldh1l1,Aldoc,Amigo2,Anxa4,Aopep,Apoe,App,Aqp1,Arhgap29,Arhgap31,Arl10,Asb4,Asph,Atg4c,Atp10d,Atp9a,Atxn1,Bgn,Birc2,Bmp2,Bmper,Bpnt2,Bptf,Btbd3,C1rl,C230013L…	non-cycling Hematopoietic_stem_cell
0	Long-term_hematopoietic_stem_cell	1067.7	613	10	Cish,Esam,F11r,Mmrn1,Procr,Scarf1,Tgm2,Tie1,Tinagl1,Trpc6	non-cycling Hematopoietic_stem_cell
1	Stem_cell	448.005	389	94	4931406C07Rik,Acot1,Adgrg1,Adgrl4,Aldoc,Arxes2,Atxn1,Basp1,Bgn,Car2,Cd27,Cd274,Cd34,Cd74,Cd81,Cdhr4,Cish,Clip3,Dapp1,Dkkl1,Dusp2,Fchsd2,Gabarapl1,Gcnt2,Gimap1,Gimap6,Gm12185,H2-Bl,H2-T10,H2-T22,H2-T23,Hacd4,Hlf,Hoxb2,Ifitm1,Ifitm2,Ifitm3,Kit,Krt18,Ldhb,Lhcgr,Lmo2,Lst1,Ly6a,Malat1,Mcam,Mecom,Mllt3,Mpl,Msi2,Mycn,Myct1,Myl10,Nfe2,Oas1c,Osbpl1a,P3h3,Pcp4l1,Pde4b,Pdzk1ip1,Pglyrp2,Plaat3,Pnrc1,Procr,Pt…	cycling Hematopoietic_stem_cell
1	Long-term_hematopoietic_stem_cell	263.726	389	10	Cish,Esam,F11r,Mmrn1,Procr,Scarf1,Tgm2,Tie1,Tinagl1,Trpc6	cycling Hematopoietic_stem_cell
1	Hematopoietic_stem_cell	149.773	389	658	1810062G17Rik,2510009E07Rik,2900018N21Rik,2900092N22Rik,4930447C04Rik,6030498E09Rik,6330403K07Rik,9130008F23Rik,Abca5,Abcg3,Actn3,Acvr2a,Adam22,Adarb1,Adcy7,Adcy9,Adgra3,Adgrg2,Adipor1,Adrb2,Afap1l1,Aggf1,Agpat4,AI661453,Airn,Ak4,Ak7,Aldh1a1,Aldh1l1,Aldoc,Amigo2,Anxa4,Aopep,Apoe,App,Aqp1,Arhgap29,Arhgap31,Arl10,Asb4,Asph,Atg4c,Atp10d,Atp9a,Atxn1,Bgn,Birc2,Bmp2,Bmper,Bpnt2,Bptf,Btbd3,C1rl,C230013L…	cycling Hematopoietic_stem_cell
2	Mesenchymal_progenitor_cell	261.789	360	7	Alx4,H1f3,Irx5,Shox2,Tbx2,Tbx3,Top2a	Mesenchymal_progenitor_cell
2	Erythroid_cell	138.284	360	11	Alad,Alas2,Bpgm,Car2,Cpox,Hba-a1,Hba-a2,Hbb-bt,Rhd,Tfrc,Tfrc	Mesenchymal_progenitor_cell
2	Macroglial_cell	103.56	360	6	Bhlhe41,Gpr34,Sall1,Serpine2,Siglech,Slc2a5	Mesenchymal_progenitor_cell
3	Hematopoietic_stem_cell	2426.23	349	658	1810062G17Rik,2510009E07Rik,2900018N21Rik,2900092N22Rik,4930447C04Rik,6030498E09Rik,6330403K07Rik,9130008F23Rik,Abca5,Abcg3,Actn3,Acvr2a,Adam22,Adarb1,Adcy7,Adcy9,Adgra3,Adgrg2,Adipor1,Adrb2,Afap1l1,Aggf1,Agpat4,AI661453,Airn,Ak4,Ak7,Aldh1a1,Aldh1l1,Aldoc,Amigo2,Anxa4,Aopep,Apoe,App,Aqp1,Arhgap29,Arhgap31,Arl10,Asb4,Asph,Atg4c,Atp10d,Atp9a,Atxn1,Bgn,Birc2,Bmp2,Bmper,Bpnt2,Bptf,Btbd3,C1rl,C230013L…	non-cycling Hematopoietic_stem_cell
3	Stem_cell	1601.39	349	94	4931406C07Rik,Acot1,Adgrg1,Adgrl4,Aldoc,Arxes2,Atxn1,Basp1,Bgn,Car2,Cd27,Cd274,Cd34,Cd74,Cd81,Cdhr4,Cish,Clip3,Dapp1,Dkkl1,Dusp2,Fchsd2,Gabarapl1,Gcnt2,Gimap1,Gimap6,Gm12185,H2-Bl,H2-T10,H2-T22,H2-T23,Hacd4,Hlf,Hoxb2,Ifitm1,Ifitm2,Ifitm3,Kit,Krt18,Ldhb,Lhcgr,Lmo2,Lst1,Ly6a,Malat1,Mcam,Mecom,Mllt3,Mpl,Msi2,Mycn,Myct1,Myl10,Nfe2,Oas1c,Osbpl1a,P3h3,Pcp4l1,Pde4b,Pdzk1ip1,Pglyrp2,Plaat3,Pnrc1,Procr,Pt…	non-cycling Hematopoietic_stem_cell
3	Long-term_hematopoietic_stem_cell	975.253	349	10	Cish,Esam,F11r,Mmrn1,Procr,Scarf1,Tgm2,Tie1,Tinagl1,Trpc6	non-cycling Hematopoietic_stem_cell
4	Megakaryocyte	466.513	289	33	Cd34,Cited2,Etv6,Fli1,Foxp1,Gata1,Gata2,Itga2b,Itga2b,Itga2b,Itga2b,Itga2b,Itga2b,Itgb3,Itgb3,Itgb3,Mef2c,Mef2c,Meis1,Mpl,Pbx1,Pbx1,Pf4,Pf4,Pf4,Pf4,Pf4,Pf4,Plek,Stat3,Vwf,Vwf,Zfpm1	Megakaryocyte
4	Pre-haematopoietic_stem_cell	391.579	289	1	Itga2b	Megakaryocyte
4	Red_blood_cell_(erythrocyte)	283.515	289	15	Car1,Car2,Cited4,Gata1,Gata2,Gfi1b,Hba-a1,Hba-a2,Hba-a2,Hba-a2,Hbb-bs,Klf1,Phf10,Rhd,Zfpm1	Megakaryocyte
5	T_helper(Th)_cell	12.8233	274	5	Cxcr6,Gzmb,Id2,Ifng,Tbx21	T_helper(Th)_cell
5	CD8+_T_Progenitor_cell	-1.19164	274	1	Tcf7	T_helper(Th)_cell
5	Memory-like_CD8+_T_cell	-1.19164	274	1	Tcf7	T_helper(Th)_cell
6	Basophil	74.0756	215	19	Alox5,Cd53,Cebpa,Cpa3,Etv6,Foxp1,Gata2,Ifitm1,Lmo4,Lmo4,Ly6e,Mcpt8,Mpo,Prss34,Prss34,Prss34,Runx1,Srgn,Stat3	Basophil
6	Adipocyte	52.1198	215	7	Adipoq,Apoe,Cebpa,Cebpb,Lpl,Plin1,Pparg	Basophil
6	Mast_cell	46.2329	215	34	Adgre1,Alox5,Cd40lg,Cd53,Cpa3,Cr2,Csf1r,Enpp1,Fcer1g,Fcgr1,Fcgr2b,Fcgr3,Flt3,Gzmb,Ifitm1,Ifngr1,Il1r1,Il2rb,Il3ra,Il6ra,Il7r,Itga2b,Kit,Kit,Kit,Lmo4,Ly6a,Ly6e,Mrc1,Nos2,Sell,Srgn,Thbd,Thy1	Basophil
7	Mesenchymal_progenitor_cell	85.3814	196	7	Alx4,H1f3,Irx5,Shox2,Tbx2,Tbx3,Top2a	Mesenchymal_progenitor_cell
7	Myeloid_progenitor_cell	50.3283	196	4	Atxn1,Cd3e,Gsr,Ptprc	Mesenchymal_progenitor_cell
7	Polymorphonuclear_neutrophil	34.6399	196	1	Gsr	Mesenchymal_progenitor_cell
8	Megakaryocyte	342.537	192	33	Cd34,Cited2,Etv6,Fli1,Foxp1,Gata1,Gata2,Itga2b,Itga2b,Itga2b,Itga2b,Itga2b,Itga2b,Itgb3,Itgb3,Itgb3,Mef2c,Mef2c,Meis1,Mpl,Pbx1,Pbx1,Pf4,Pf4,Pf4,Pf4,Pf4,Pf4,Plek,Stat3,Vwf,Vwf,Zfpm1	Megakaryocyte
8	Pre-haematopoietic_stem_cell	264.675	192	1	Itga2b	Megakaryocyte
8	Red_blood_cell_(erythrocyte)	224.174	192	15	Car1,Car2,Cited4,Gata1,Gata2,Gfi1b,Hba-a1,Hba-a2,Hba-a2,Hba-a2,Hbb-bs,Klf1,Phf10,Rhd,Zfpm1	Megakaryocyte
9	Stage_I_neutrophil	204.047	14	183	1810055G02Rik,6430548M08Rik,AB124611,Abca13,Abhd5,Acsl1,Actn1,Adpgk,Agap1,Aldh3b1,Alox5,Ampd3,Anxa1,Apobr,Arap3,Arid3a,Arrb2,Bbln,C1rl,C5ar1,Card10,Ccno,Cd177,Cd300lf,Cd9,Ceacam1,Ceacam10,Cebpe,Cemip2,Chac1,Chi3l1,Chil3,Chit1,Cib2,Ckap4,Clec4a2,Clec5a,Cpeb4,Cpne3,Crispld2,Cxcr2,Cyba,Cybb,Dach1,Dgat1,Dgat2,Dhrs7,Dock5,Dstn,E2f2,Ets1,Fcnb,Ffar2,Fgr,Fhip1b,Flot2,Fmo5,G0s2,G6pdx,Gca,Gda,Glipr2,Golim4…	Monocyte
9	Monocyte	199.947	14	88	Ass1,C1galt1c1,Car2,Ccl22,Ccl6,Ccr1,Ccr2,Cd74,Cebpb,Cited4,Clec7a,Cmpk2,Csf1r,Csf1r,Ctsc,Ctsd,Ctss,Cxcl1,Cxcl2,Cxcl2,Cxcl2,Cxcl3,Cxcr4,E2f4,Emilin2,F10,F13a1,F13a1,Gata1,Gata2,Gda,Gfi1b,Glipr1,Gria3,Gsr,H2-Aa,H2-Ab1,Hba-a2,Hbb-bs,Hmgb3,Hp,Hpse,Ifit1,Il1b,Il6,Itgam,Kcnab2,Klf1,Klf4,Lgals1,Ly6c1,Ly6c1,Ly6c2,Ly6c2,Ly6e,Ly86,Lyz2,Lyz2,Lyz2,Mbd2,Mefv,Mfsd1,Mki67,Ms4a6c,Or4c58,Papss2,Phb2,Phf10,Plcb1,P…	Monocyte
9	Macrophage	199.023	14	56	Adgre1,Adgre1,Adgre1,Adgre1,Adgre1,Adgre1,Adgre1,Adgre1,Adgre1,Adgre1,C1qa,C1qb,C1qb,Cd68,Cd74,Cfp,Clec10a,Crip1,Csf1r,Ctss,Cxcl13,Emilin2,F10,Fcer1g,Fcgr1,Fcgr1,Fcgr2b,Fcgr3,Fcgr3,Gda,H2-Aa,H2-Ab1,Hp,Itgam,Kcnab2,Ly86,Lyz2,Mki67,Mrc1,Mrc1,Mrc1,Mrc1,Mrc1,Nos2,Or4c58,Pdcd1lg2,Pf4,Prg4,S100a4,S100a6,Saa3,Sell,Sytl1,Tek,Tmem119,Trem2	Monocyte
