## Supplemental Table 5 for "Cell-stereotyped DNA repair outcomes are widespread during genome editing"

### Sheet: Sheet1
Table S5. Related to Figure 5: Top three highest-scoring cell type assignments for each scRNA-seq cluster in murine heart.
cluster	type	scores	ncells	number_of_genes	genes	assigned_type
0	Cardiomyocyte	15413.3	19484	36	Acta1,Actc1,Actn2,Alcam,Atp2a2,Cav3,Fabp3,Gja1,Gja5,Hand2,Mb,Myh6,Myl3,Nppa,Ryr2,Scn5a,Tnnc1,Tnni3,Tnnt2,Ttn	Cardiomyocyte
0	Ventricular_cell	6566.29	19484	3	Lrtm1,Ptgds,Slc25a13	Cardiomyocyte
0	Cardiac_cell	5327.63	19484	2	Gata5,Ttn	Cardiomyocyte
4	Cardiac_cell	1460.56	11453	2	Gata5,Ttn	Ventricular_cell
4	Ventricular_cell	1126.67	11453	3	Lrtm1,Ptgds,Slc25a13	Ventricular_cell
4	Cardiomyocyte	423.81	11453	36	Acta1,Actc1,Actn2,Alcam,Atp2a2,Cav3,Fabp3,Gja1,Gja5,Hand2,Mb,Myh6,Myl3,Nppa,Ryr2,Scn5a,Tnnc1,Tnni3,Tnnt2,Ttn	Ventricular_cell
1	Cardiac_cell	4801.09	15620	2	Gata5,Ttn	Ventricular_cell
1	Cardiomyocyte	4493.57	15620	36	Acta1,Actc1,Actn2,Alcam,Atp2a2,Cav3,Fabp3,Gja1,Gja5,Hand2,Mb,Myh6,Myl3,Nppa,Ryr2,Scn5a,Tnnc1,Tnni3,Tnnt2,Ttn	Ventricular_cell
1	Ventricular_cell	3751.68	15620	3	Lrtm1,Ptgds,Slc25a13	Ventricular_cell
12	Endothelial_cell	15171.6	2785	30	Acta2,Cd300lg,Cd34,Cdh5,Ednrb,Egfl7,Ehd3,Emcn,Epas1,Fabp4,Flt1,Gpihbp1,Kdr,Mcam,Nr2f2,Pecam1,Sox17,Stmn2,Tek,Vcam1,Vwf	Endothelial_cell
12	Mesenchymal_cell	3756.99	2785	5	Col1a1,Col3a1,Eng,Fn1,Serpine1	Endothelial_cell
12	Progenitor_cell	3237.32	2785	7	Kdr,Ly6a,Mesp1,Nkx2-5,Pdgfra	Endothelial_cell
3	Cardiac_cell	4451.62	12931	2	Gata5,Ttn	Cardiomyocyte
3	Cardiomyocyte	4249.61	12931	36	Acta1,Actc1,Actn2,Alcam,Atp2a2,Cav3,Fabp3,Gja1,Gja5,Hand2,Mb,Myh6,Myl3,Nppa,Ryr2,Scn5a,Tnnc1,Tnni3,Tnnt2,Ttn	Cardiomyocyte
3	Endocardial_cell	265.663	12931	1	Npr3	Cardiomyocyte
17	Smooth_muscle_cell	2385.41	833	1	Mylk	Smooth_muscle_cell
17	Mesenchymal_cell	1141.6	833	5	Col1a1,Col3a1,Eng,Fn1,Serpine1	Smooth_muscle_cell
17	Myofibroblast	1018.39	833	7	Col1a1,Cthrc1,Dkk3,Fn1,Pdgfra,Ptn,Tnc	Smooth_muscle_cell
8	Cardiomyocyte	3277.85	6085	36	Acta1,Actc1,Actn2,Alcam,Atp2a2,Cav3,Fabp3,Gja1,Gja5,Hand2,Mb,Myh6,Myl3,Nppa,Ryr2,Scn5a,Tnnc1,Tnni3,Tnnt2,Ttn	Cardiomyocyte
8	Cardiac_cell	2638.91	6085	2	Gata5,Ttn	Cardiomyocyte
8	Ventricular_cell	458.747	6085	3	Lrtm1,Ptgds,Slc25a13	Cardiomyocyte
10	Sinoatrial_node_(SAN)_cell	5177.44	5358	16	Cpne5,Ednrb,Gjd3,Hcn1,Hcn3,Igfbp5,Isl1,Ntm,Pde1a,Rgs6,Shox2,Smoc2,Tbx18,Tbx3	Sinoatrial_node_(SAN)_cell
10	Myofibroblast	4861.37	5358	7	Col1a1,Cthrc1,Dkk3,Fn1,Pdgfra,Ptn,Tnc	Sinoatrial_node_(SAN)_cell
10	Cardiomyocyte	4154.63	5358	36	Acta1,Actc1,Actn2,Alcam,Atp2a2,Cav3,Fabp3,Gja1,Gja5,Hand2,Mb,Myh6,Myl3,Nppa,Ryr2,Scn5a,Tnnc1,Tnni3,Tnnt2,Ttn	Sinoatrial_node_(SAN)_cell
9	Fibroblast	30183.4	5574	41	Acta2,Atxn1,Bgn,Ckap4,Col1a1,Col1a2,Col3a1,Comp,Cthrc1,Dcn,Ddah1,Ddr2,Fbln2,Fmod,Fn1,Fstl1,Gsn,Lox,Mmp2,P4hb,Pdgfra,Postn,Ptn,Sparc,Spon2,Tcf21,Thy1,Tnnt2,Vim	Fibroblast
9	Mesenchymal_cell	13379.4	5574	5	Col1a1,Col3a1,Eng,Fn1,Serpine1	Fibroblast
9	Matrifibrocyte	9734.77	5574	7	Ccn5,Col8a1,Comp,Ecrg4,Meox1,Sfrp2,Thbs4	Fibroblast
5	Cardiomyocyte	2593.22	8653	36	Acta1,Actc1,Actn2,Alcam,Atp2a2,Cav3,Fabp3,Gja1,Gja5,Hand2,Mb,Myh6,Myl3,Nppa,Ryr2,Scn5a,Tnnc1,Tnni3,Tnnt2,Ttn	Cardiomyocyte
5	Cardiac_cell	1088.44	8653	2	Gata5,Ttn	Cardiomyocyte
5	Mesoderm	359.761	8653	2	Isl1,Mtus2	Cardiomyocyte
6	Fibroblast	12276	7338	41	Acta2,Atxn1,Bgn,Ckap4,Col1a1,Col1a2,Col3a1,Comp,Cthrc1,Dcn,Ddah1,Ddr2,Fbln2,Fmod,Fn1,Fstl1,Gsn,Lox,Mmp2,P4hb,Pdgfra,Postn,Ptn,Sparc,Spon2,Tcf21,Thy1,Tnnt2,Vim	Fibroblast
6	Mesenchymal_cell	4733.23	7338	5	Col1a1,Col3a1,Eng,Fn1,Serpine1	Fibroblast
6	Matrifibrocyte	4273.95	7338	7	Ccn5,Col8a1,Comp,Ecrg4,Meox1,Sfrp2,Thbs4	Fibroblast
16	Cardiac_cell	217.83	1161	2	Gata5,Ttn	Cardiac_cell
16	Plasmacytoid_dendritic_cell(pDC)	-23.8903	1161	2	Ccr9,Klk1b1	Cardiac_cell
16	Innate_lymphoid_cell	-26.0589	1161	1	Gata3	Cardiac_cell
14	Smooth_muscle_cell	2832.53	1417	1	Mylk	Smooth_muscle_cell
14	Mesenchymal_cell	1946.88	1417	5	Col1a1,Col3a1,Eng,Fn1,Serpine1	Smooth_muscle_cell
14	Myofibroblast	1654.37	1417	7	Col1a1,Cthrc1,Dkk3,Fn1,Pdgfra,Ptn,Tnc	Smooth_muscle_cell
2	Cardiac_cell	3761.91	14307	2	Gata5,Ttn	Cardiomyocyte
2	Cardiomyocyte	3551.2	14307	36	Acta1,Actc1,Actn2,Alcam,Atp2a2,Cav3,Fabp3,Gja1,Gja5,Hand2,Mb,Myh6,Myl3,Nppa,Ryr2,Scn5a,Tnnc1,Tnni3,Tnnt2,Ttn	Cardiomyocyte
2	Ventricular_cell	412.271	14307	3	Lrtm1,Ptgds,Slc25a13	Cardiomyocyte
15	Cardiomyocyte	1335.49	1315	36	Acta1,Actc1,Actn2,Alcam,Atp2a2,Cav3,Fabp3,Gja1,Gja5,Hand2,Mb,Myh6,Myl3,Nppa,Ryr2,Scn5a,Tnnc1,Tnni3,Tnnt2,Ttn	Cardiomyocyte
15	Fibroblast	909.921	1315	41	Acta2,Atxn1,Bgn,Ckap4,Col1a1,Col1a2,Col3a1,Comp,Cthrc1,Dcn,Ddah1,Ddr2,Fbln2,Fmod,Fn1,Fstl1,Gsn,Lox,Mmp2,P4hb,Pdgfra,Postn,Ptn,Sparc,Spon2,Tcf21,Thy1,Tnnt2,Vim	Cardiomyocyte
15	Mesenchymal_cell	475.043	1315	5	Col1a1,Col3a1,Eng,Fn1,Serpine1	Cardiomyocyte
11	Cardiomyocyte	1073.63	4107	36	Acta1,Actc1,Actn2,Alcam,Atp2a2,Cav3,Fabp3,Gja1,Gja5,Hand2,Mb,Myh6,Myl3,Nppa,Ryr2,Scn5a,Tnnc1,Tnni3,Tnnt2,Ttn	Cardiomyocyte
11	Sinoatrial_node_(SAN)_cell	973.532	4107	16	Cpne5,Ednrb,Gjd3,Hcn1,Hcn3,Igfbp5,Isl1,Ntm,Pde1a,Rgs6,Shox2,Smoc2,Tbx18,Tbx3	Cardiomyocyte
11	Cardiac_cell	573.185	4107	2	Gata5,Ttn	Cardiomyocyte
18	Mural_cell	3997.1	614	6	Cspg4,Mcam,Myh11,Pdgfrb	Mural_cell
18	Activated_fibroblast	2338.64	614	4	Acta2,Ckap4,Postn	Mural_cell
18	Smooth_muscle_cell	2013.25	614	1	Mylk	Mural_cell
13	Sinoatrial_node_(SAN)_cell	4572.38	2644	16	Cpne5,Ednrb,Gjd3,Hcn1,Hcn3,Igfbp5,Isl1,Ntm,Pde1a,Rgs6,Shox2,Smoc2,Tbx18,Tbx3	Sinoatrial_node_(SAN)_cell
13	Smooth_muscle_cell	1584.45	2644	1	Mylk	Sinoatrial_node_(SAN)_cell
13	Myofibroblast	1295.69	2644	7	Col1a1,Cthrc1,Dkk3,Fn1,Pdgfra,Ptn,Tnc	Sinoatrial_node_(SAN)_cell
7	Cardiomyocyte	2279.63	6108	36	Acta1,Actc1,Actn2,Alcam,Atp2a2,Cav3,Fabp3,Gja1,Gja5,Hand2,Mb,Myh6,Myl3,Nppa,Ryr2,Scn5a,Tnnc1,Tnni3,Tnnt2,Ttn	Cardiomyocyte
7	Smooth_muscle_cell	1370.72	6108	1	Mylk	Cardiomyocyte
7	Cardiac_cell	1113.84	6108	2	Gata5,Ttn	Cardiomyocyte
19	Macrophage	3032.84	583	28	Adgre1,Aif1,C1qa,C1qc,Cd68,Csf1r,Ctsc,Fcer1g,Fcgr1,H2-Aa,Hp,Itgam,Lgals3,Lyz1,Maf,Mertk,Mrc1,Plac8,Siglec1,Trem2	Macrophage
19	Resident_macrophage	2707.81	583	2	Cx3cr1,F13a1	Macrophage
19	M2_macrophage	2687.43	583	16	Adgre1,Cbr2,Ccr2,Cd163,Chil3,Clec10a,Cx3cr1,Folr2,H2-Aa,Il10,Il1rn,Mrc1,Tinagl1	Macrophage
24	Sinoatrial_node_(SAN)_cell	45.0482	52	16	Cpne5,Ednrb,Gjd3,Hcn1,Hcn3,Igfbp5,Isl1,Ntm,Pde1a,Rgs6,Shox2,Smoc2,Tbx18,Tbx3	Sinoatrial_node_(SAN)_cell
24	Myofibroblast	35.1969	52	7	Col1a1,Cthrc1,Dkk3,Fn1,Pdgfra,Ptn,Tnc	Sinoatrial_node_(SAN)_cell
24	Cytotoxic_T_cell	31.2908	52	3	Cd8a,Lef1,Ms4a4b	Sinoatrial_node_(SAN)_cell
20	Cardiomyocyte	391.322	483	36	Acta1,Actc1,Actn2,Alcam,Atp2a2,Cav3,Fabp3,Gja1,Gja5,Hand2,Mb,Myh6,Myl3,Nppa,Ryr2,Scn5a,Tnnc1,Tnni3,Tnnt2,Ttn	Cardiomyocyte
20	Smooth_muscle_cell	235.053	483	1	Mylk	Cardiomyocyte
20	Mesenchymal_cell	217.783	483	5	Col1a1,Col3a1,Eng,Fn1,Serpine1	Cardiomyocyte
23	Well-established_epicardial_progenitor_cell	303.673	66	6	Aldh1a1,Gata5,Sema3d,Tbx18,Tcf21,Wt1	Epicardial_progenitor_cell
23	Endocardial_cell	230.911	66	1	Npr3	Epicardial_progenitor_cell
23	Mesenchymal_cell	54.7987	66	5	Col1a1,Col3a1,Eng,Fn1,Serpine1	Epicardial_progenitor_cell
21	Mural_cell	1025.54	292	6	Cspg4,Mcam,Myh11,Pdgfrb	Mural_cell
21	Pericyte	359.626	292	3	Kcnj8,Pdgfra,Tcf21	Mural_cell
21	Ventricular_compact_cell	311.413	292	3	Itga1,Itga5,Itga6	Mural_cell
21	Ventricular_trabecular_cell	311.413	292	3	Itga1,Itga5,Itga6	Mural_cell
21	Atrial_cell	311.413	292	3	Itga1,Itga5,Itga6	Mural_cell
22	Smooth_muscle_cell	46.197	208	1	Mylk	Cardiomyocyte
22	T_cell	43.5756	208	9	Cd3d,Cd3e,Cd3g,Lef1,Thy1	Cardiomyocyte
22	Cardiomyocyte	42.8083	208	36	Acta1,Actc1,Actn2,Alcam,Atp2a2,Cav3,Fabp3,Gja1,Gja5,Hand2,Mb,Myh6,Myl3,Nppa,Ryr2,Scn5a,Tnnc1,Tnni3,Tnnt2,Ttn	Cardiomyocyte
