## Supplemental Table 6 for "Cell-stereotyped DNA repair outcomes are widespread during genome editing"

### Sheet: Sheet1
Table S6. Related to Figure S7: Top three highest-scoring cell type assignments for each scRNA-seq cluster in murine lung.
cluster	type	scores	ncells	number_of_genes	genes	assigned_type
0	Matrix_fibroblast	7572.55	2255	173	1810010H24Rik,Abca9,Adamts17,Adamts19,Adm,Adpgk,Agpat2,Airn,Angptl4,Arel1,Atxn2,B3galnt1,B4galt1,Bgn,Bmper,Brinp1,Cass4,Ccbe1,Ccl11,Cd40,Cdh11,Cdo1,Ces1d,Cfh,Chst15,Cmklr1,Col13a1,Col14a1,Col16a1,Col1a1,Col25a1,Col3a1,Col5a2,Col6a1,Col6a2,Col6a3,Colec12,Corin,Cp,Csrp1,Dennd4a,Dock4,Dpep1,Dpt,Dtna,Dync2i1,Egflam,Eif4ebp1,Emilin1,Eml1,Enpep,Fancc,Fblim1,Fbn1,Fgf10,Fhl1,Fmo2,Fn1,Fxyd1,G0s2,Gfm2,Gm12…	Matrix_fibroblast
0	Mesenchymal_cell	1677.3	2255	6	Acta2,Col1a1,Col1a2,Mgp,Pdgfra	Matrix_fibroblast
0	proliferative_mesenchymal_progenitor_cell	1434.37	2255	6	Fgf7,Hoxb5,Pdgfra,Snai2,Tbx3,Top2a	Matrix_fibroblast
1	Mesothelial_cell	652.545	1938	11	Calb2,Cxcl13,Gpm6a,Lgals2,Lrrn4,Msln,Nkain4,Rspo1,Upk3b,Wt1	Mesothelial_cell
1	Ciliated_cell	118.577	1938	39	6820408C15Rik,Ccdc113,Ccdc39,Ccdc40,Cd24a,Cfap126,Cfap144,Cfap299,Cfap45,Cfap52,Cfap70,Deup1,Dnaaf1,Dnah3,Dnai2,Dnali1,Dnph1,Efhc1,Enkur,Fank1,Foxj1,Hs6st2,Kif9,Lrrc23,Lrrc36,Lrrc74b,Lrriq1,Mcidas,Mlf1,Ncs1,Sox2,Spag17,Stk33,Tekt4,Tmem212,Traf3ip1	Mesothelial_cell
1	Neutrophil	97.9016	1938	11	Arg2,Gsr,Lcn2,Ly6g,Mmp9,Retnlg,S100a8,S100a9,Sorl1	Mesothelial_cell
2	Macrophage	898.603	1692	46	Adgre1,Apoe,Ccl2,Ccl7,Cd200r1,Cd68,Chil3,Csf1r,Csf2,Csf3r,Fabp1,Fcgr1,Fcgr2b,Fcgr3,Igf1,Il6,Lgals3,Lyz2,Mafb,Marco,Mgl2,Mmp12,Mrc1,Nos2,Retnla,Spp1,Tinagl1,Tlr4,Zfp120	M1_macrophage
2	M1_macrophage	825.08	1692	14	Adgre1,Aif1,Ass1,Ccr7,Cd86,Cxcl9,Il6,Mmp12,Nos2,Tmem176a,Tmem176b,Tnf	M1_macrophage
2	M2_macrophage	714.517	1692	19	Adgre1,Chil3,Fn1,Il13,Il4,Mrc1,Retnla,Thbs1,Tinagl1	M1_macrophage
3	Matrix_fibroblast	1990.35	1314	173	1810010H24Rik,Abca9,Adamts17,Adamts19,Adm,Adpgk,Agpat2,Airn,Angptl4,Arel1,Atxn2,B3galnt1,B4galt1,Bgn,Bmper,Brinp1,Cass4,Ccbe1,Ccl11,Cd40,Cdh11,Cdo1,Ces1d,Cfh,Chst15,Cmklr1,Col13a1,Col14a1,Col16a1,Col1a1,Col25a1,Col3a1,Col5a2,Col6a1,Col6a2,Col6a3,Colec12,Corin,Cp,Csrp1,Dennd4a,Dock4,Dpep1,Dpt,Dtna,Dync2i1,Egflam,Eif4ebp1,Emilin1,Eml1,Enpep,Fancc,Fblim1,Fbn1,Fgf10,Fhl1,Fmo2,Fn1,Fxyd1,G0s2,Gfm2,Gm12…	Matrix_fibroblast
3	proliferative_mesenchymal_progenitor_cell	414.358	1314	6	Fgf7,Hoxb5,Pdgfra,Snai2,Tbx3,Top2a	Matrix_fibroblast
3	Mesenchymal_cell	390.9	1314	6	Acta2,Col1a1,Col1a2,Mgp,Pdgfra	Matrix_fibroblast
4	Endothelial_cell	6632	1026	187	2810025M15Rik,Ablim1,Ace,Acvrl1,Adam15,Adgre5,Adgrf5,Afdn,Agfg1,Ahr,Ankrd37,Aplnr,Arap2,Arap3,Arhgap18,Arhgap31,Arhgef15,BC028528,Bcl6b,Calcrl,Casz1,Cav1,Cav2,Cavin1,Cd200,Cd34,Cd36,Cd93,Cdh5,Cemip2,Cldn5,Clec14a,Clec1a,Clec9a,Clic5,Cobll1,Col4a1,Copg2,Cpne8,Crip2,Ctla2a,Cyyr1,Dpysl3,Ecscr,Edil3,Edn1,Efna1,Egfl7,Elk3,Emcn,Epas1,Ephb4,Esam,Ets1,F11r,Fgd5,Fkbp1a,Fli1,Flt1,Flt4,Fxyd5,Gap43,Garre1,Ga…	Endothelial_cell
4	Epithelial_cell	2851.12	1026	368	0610040J01Rik,1810019D21Rik,2200002D01Rik,2310030G06Rik,2510002D24Rik,2610528J11Rik,AA986860,Aass,Abca3,Acly,Acsl4,Actn4,Adamts18,Adck2,Adgrg1,Ager,AI467606,Akap5,Akr1c19,Alcam,Aldh1a2,Als2,Ank3,Ano1,Anxa1,Ap1m2,Arhgap44,Arhgef16,Arrdc1,Asns,Ass1,Atp1b1,Atp6v1c2,Atp8a1,AU021092,B3gnt9,B4galt3,Baiap2l1,Bcam,Bcl11b,Bex1,Bex2,Bicd1,Bltp3b,Bspry,Car8,Ccdc181,Ccdc43,Cckar,Cd164l2,Cd24a,Cdh16,Cdh8,Cdkn…	Endothelial_cell
4	Matrix_fibroblast	2557.45	1026	173	1810010H24Rik,Abca9,Adamts17,Adamts19,Adm,Adpgk,Agpat2,Airn,Angptl4,Arel1,Atxn2,B3galnt1,B4galt1,Bgn,Bmper,Brinp1,Cass4,Ccbe1,Ccl11,Cd40,Cdh11,Cdo1,Ces1d,Cfh,Chst15,Cmklr1,Col13a1,Col14a1,Col16a1,Col1a1,Col25a1,Col3a1,Col5a2,Col6a1,Col6a2,Col6a3,Colec12,Corin,Cp,Csrp1,Dennd4a,Dock4,Dpep1,Dpt,Dtna,Dync2i1,Egflam,Eif4ebp1,Emilin1,Eml1,Enpep,Fancc,Fblim1,Fbn1,Fgf10,Fhl1,Fmo2,Fn1,Fxyd1,G0s2,Gfm2,Gm12…	Endothelial_cell
5	Mesothelial_cell	126.981	908	11	Calb2,Cxcl13,Gpm6a,Lgals2,Lrrn4,Msln,Nkain4,Rspo1,Upk3b,Wt1	Mesothelial_cell
5	Macrophage	126.274	908	46	Adgre1,Apoe,Ccl2,Ccl7,Cd200r1,Cd68,Chil3,Csf1r,Csf2,Csf3r,Fabp1,Fcgr1,Fcgr2b,Fcgr3,Igf1,Il6,Lgals3,Lyz2,Mafb,Marco,Mgl2,Mmp12,Mrc1,Nos2,Retnla,Spp1,Tinagl1,Tlr4,Zfp120	Mesothelial_cell
5	M1_macrophage	106.341	908	14	Adgre1,Aif1,Ass1,Ccr7,Cd86,Cxcl9,Il6,Mmp12,Nos2,Tmem176a,Tmem176b,Tnf	Mesothelial_cell
6	Type_I_pneumocyte	5801.06	904	30	Ager,Agrn,Ahnak,Akap5,Aqp5,Cav1,Cavin1,Cavin2,Clic5,Col4a3,Dpysl2,Emp2,Hopx,Lgals3,Limch1,Lmo7,Malat1,Msn,Pakap,Pdpn,Pmp22,Rtkn2,S100a11,S100a6,Samhd1,Sema3a,Timp3,Tinagl1,Vegfa	Type_I_pneumocyte
6	Epithelial_cell	3664.45	904	368	0610040J01Rik,1810019D21Rik,2200002D01Rik,2310030G06Rik,2510002D24Rik,2610528J11Rik,AA986860,Aass,Abca3,Acly,Acsl4,Actn4,Adamts18,Adck2,Adgrg1,Ager,AI467606,Akap5,Akr1c19,Alcam,Aldh1a2,Als2,Ank3,Ano1,Anxa1,Ap1m2,Arhgap44,Arhgef16,Arrdc1,Asns,Ass1,Atp1b1,Atp6v1c2,Atp8a1,AU021092,B3gnt9,B4galt3,Baiap2l1,Bcam,Bcl11b,Bex1,Bex2,Bicd1,Bltp3b,Bspry,Car8,Ccdc181,Ccdc43,Cckar,Cd164l2,Cd24a,Cdh16,Cdh8,Cdkn…	Type_I_pneumocyte
6	Early_type_I_alveolar_pneumocyte	2459.69	904	3	Hopx,Lmo7,Pdpn	Type_I_pneumocyte
7	Endothelial_cell	3176.02	843	187	2810025M15Rik,Ablim1,Ace,Acvrl1,Adam15,Adgre5,Adgrf5,Afdn,Agfg1,Ahr,Ankrd37,Aplnr,Arap2,Arap3,Arhgap18,Arhgap31,Arhgef15,BC028528,Bcl6b,Calcrl,Casz1,Cav1,Cav2,Cavin1,Cd200,Cd34,Cd36,Cd93,Cdh5,Cemip2,Cldn5,Clec14a,Clec1a,Clec9a,Clic5,Cobll1,Col4a1,Copg2,Cpne8,Crip2,Ctla2a,Cyyr1,Dpysl3,Ecscr,Edil3,Edn1,Efna1,Egfl7,Elk3,Emcn,Epas1,Ephb4,Esam,Ets1,F11r,Fgd5,Fkbp1a,Fli1,Flt1,Flt4,Fxyd5,Gap43,Garre1,Ga…	Endothelial_cell
7	Vascular_cell	1213.79	843	4	Acvrl1,Adgrl4,Bmpr2,Flt1	Endothelial_cell
7	Pan-endothelial_cell	954.319	843	4	Cdh5,Pecam1	Endothelial_cell
8	Type_II_pneumocyte	2658.45	665	35	Bex1,Cd36,Chi3l1,Chsy1,Cxcl15,Dlk1,Egfl6,Etv5,Fabp12,Fabp5,Fasn,Gabrp,Glrx,Hc,Il33,Lamp3,Lcn2,Lgi3,Lyz1,Lyz2,Mid1ip1,Mlc1,Rab27a,Retnla,S100g,Scd1,Sftpa1,Sftpb,Sftpc,Slc34a2,Soat1	Type_II_pneumocyte
8	Epithelial_cell	2491.07	665	368	0610040J01Rik,1810019D21Rik,2200002D01Rik,2310030G06Rik,2510002D24Rik,2610528J11Rik,AA986860,Aass,Abca3,Acly,Acsl4,Actn4,Adamts18,Adck2,Adgrg1,Ager,AI467606,Akap5,Akr1c19,Alcam,Aldh1a2,Als2,Ank3,Ano1,Anxa1,Ap1m2,Arhgap44,Arhgef16,Arrdc1,Asns,Ass1,Atp1b1,Atp6v1c2,Atp8a1,AU021092,B3gnt9,B4galt3,Baiap2l1,Bcam,Bcl11b,Bex1,Bex2,Bicd1,Bltp3b,Bspry,Car8,Ccdc181,Ccdc43,Cckar,Cd164l2,Cd24a,Cdh16,Cdh8,Cdkn…	Type_II_pneumocyte
8	Alveolar_type_II_(ATII)_cell	2088.7	665	9	Adh6a,Aldh1a3,Cd74,Etv5,Lyz2,Sftpb,Sftpc	Type_II_pneumocyte
9	Brush_cell_(Tuft_cell)	864.035	488	309	2210016L21Rik,2810025M15Rik,3425401B19Rik,Ackr4,Acly,Acsl4,Adamts13,Adgrb2,Adgrf3,Adgrg2,Adgrg6,Adgrl3,Alkbh7,Alox5,Alox5ap,Anapc10,Ankrd33b,Ano10,Ano7,Anxa4,Anxa6,Ap1s2,Areg,Arhgap4,Arhgef2,Ascl2,Atat1,Atf7ip,Atg13,Atp1a2,Atp23,Atp2a3,Avil,B3gat3,B3gnt2,Bak1,BC016579,Bcl2l14,Bmi1,Bmx,Bpgm,Btbd3,Cables2,Cacna2d2,Cacnb4,Calb1,Calm2,Camk2b,Camk2d,Camta2,Cap1,Card19,Ccdc28b,Cd300lf,Cd47,Cdc42bpa,Cdc…	Brush_cell_(Tuft_cell)
9	Epithelial_cell	435.931	488	368	0610040J01Rik,1810019D21Rik,2200002D01Rik,2310030G06Rik,2510002D24Rik,2610528J11Rik,AA986860,Aass,Abca3,Acly,Acsl4,Actn4,Adamts18,Adck2,Adgrg1,Ager,AI467606,Akap5,Akr1c19,Alcam,Aldh1a2,Als2,Ank3,Ano1,Anxa1,Ap1m2,Arhgap44,Arhgef16,Arrdc1,Asns,Ass1,Atp1b1,Atp6v1c2,Atp8a1,AU021092,B3gnt9,B4galt3,Baiap2l1,Bcam,Bcl11b,Bex1,Bex2,Bicd1,Bltp3b,Bspry,Car8,Ccdc181,Ccdc43,Cckar,Cd164l2,Cd24a,Cdh16,Cdh8,Cdkn…	Brush_cell_(Tuft_cell)
9	Macrophage	328.317	488	46	Adgre1,Apoe,Ccl2,Ccl7,Cd200r1,Cd68,Chil3,Csf1r,Csf2,Csf3r,Fabp1,Fcgr1,Fcgr2b,Fcgr3,Igf1,Il6,Lgals3,Lyz2,Mafb,Marco,Mgl2,Mmp12,Mrc1,Nos2,Retnla,Spp1,Tinagl1,Tlr4,Zfp120	Brush_cell_(Tuft_cell)
10	Pdgfrapha+_cell	79.583	488	17	Aspn,Enpp2,Gmnn,Hba-a2,Hbb-bs,Hbb-bt,Hhip,Ier3,Igfbp3,Lum,Malat1,Meg3,P2ry14,Plat,Rgs2,Scgb1a1,Tgfbi	M2_macrophage
10	Macrophage	78.0511	488	46	Adgre1,Apoe,Ccl2,Ccl7,Cd200r1,Cd68,Chil3,Csf1r,Csf2,Csf3r,Fabp1,Fcgr1,Fcgr2b,Fcgr3,Igf1,Il6,Lgals3,Lyz2,Mafb,Marco,Mgl2,Mmp12,Mrc1,Nos2,Retnla,Spp1,Tinagl1,Tlr4,Zfp120	M2_macrophage
10	M2_macrophage	65.4579	488	19	Adgre1,Chil3,Fn1,Il13,Il4,Mrc1,Retnla,Thbs1,Tinagl1	M2_macrophage
11	Lipofibroblast	1320.1	382	20	Abcg1,Ccl6,Ear1,Ear2,Fabp1,Fabp4,Fabp5,Krt79,Lipa,Lpl,Mrc1,Plet1,Plin2,Pparg	Lipofibroblast
11	Endothelial_cell	539.448	382	187	2810025M15Rik,Ablim1,Ace,Acvrl1,Adam15,Adgre5,Adgrf5,Afdn,Agfg1,Ahr,Ankrd37,Aplnr,Arap2,Arap3,Arhgap18,Arhgap31,Arhgef15,BC028528,Bcl6b,Calcrl,Casz1,Cav1,Cav2,Cavin1,Cd200,Cd34,Cd36,Cd93,Cdh5,Cemip2,Cldn5,Clec14a,Clec1a,Clec9a,Clic5,Cobll1,Col4a1,Copg2,Cpne8,Crip2,Ctla2a,Cyyr1,Dpysl3,Ecscr,Edil3,Edn1,Efna1,Egfl7,Elk3,Emcn,Epas1,Ephb4,Esam,Ets1,F11r,Fgd5,Fkbp1a,Fli1,Flt1,Flt4,Fxyd5,Gap43,Garre1,Ga…	Lipofibroblast
11	Brush_cell_(Tuft_cell)	496.654	382	309	2210016L21Rik,2810025M15Rik,3425401B19Rik,Ackr4,Acly,Acsl4,Adamts13,Adgrb2,Adgrf3,Adgrg2,Adgrg6,Adgrl3,Alkbh7,Alox5,Alox5ap,Anapc10,Ankrd33b,Ano10,Ano7,Anxa4,Anxa6,Ap1s2,Areg,Arhgap4,Arhgef2,Ascl2,Atat1,Atf7ip,Atg13,Atp1a2,Atp23,Atp2a3,Avil,B3gat3,B3gnt2,Bak1,BC016579,Bcl2l14,Bmi1,Bmx,Bpgm,Btbd3,Cables2,Cacna2d2,Cacnb4,Calb1,Calm2,Camk2b,Camk2d,Camta2,Cap1,Card19,Ccdc28b,Cd300lf,Cd47,Cdc42bpa,Cdc…	Lipofibroblast
12	Macrophage	337.78	207	46	Adgre1,Apoe,Ccl2,Ccl7,Cd200r1,Cd68,Chil3,Csf1r,Csf2,Csf3r,Fabp1,Fcgr1,Fcgr2b,Fcgr3,Igf1,Il6,Lgals3,Lyz2,Mafb,Marco,Mgl2,Mmp12,Mrc1,Nos2,Retnla,Spp1,Tinagl1,Tlr4,Zfp120	M1_macrophage
12	M1_macrophage	293.684	207	14	Adgre1,Aif1,Ass1,Ccr7,Cd86,Cxcl9,Il6,Mmp12,Nos2,Tmem176a,Tmem176b,Tnf	M1_macrophage
12	Brush_cell_(Tuft_cell)	286.969	207	309	2210016L21Rik,2810025M15Rik,3425401B19Rik,Ackr4,Acly,Acsl4,Adamts13,Adgrb2,Adgrf3,Adgrg2,Adgrg6,Adgrl3,Alkbh7,Alox5,Alox5ap,Anapc10,Ankrd33b,Ano10,Ano7,Anxa4,Anxa6,Ap1s2,Areg,Arhgap4,Arhgef2,Ascl2,Atat1,Atf7ip,Atg13,Atp1a2,Atp23,Atp2a3,Avil,B3gat3,B3gnt2,Bak1,BC016579,Bcl2l14,Bmi1,Bmx,Bpgm,Btbd3,Cables2,Cacna2d2,Cacnb4,Calb1,Calm2,Camk2b,Camk2d,Camta2,Cap1,Card19,Ccdc28b,Cd300lf,Cd47,Cdc42bpa,Cdc…	M1_macrophage
13	Wnt2+_cell	138.42	186	21	Atp1b1,AU021092,Cldn15,Ezr,F11r,Fxyd3,Gpm6a,Igfbp5,Krt18,Krt19,Krt7,Lgals2,Msln,Nherf1,Rspo1,Sbsn,Sfrp2,Slc39a8,Slurp1,Upk1b,Upk3b	Wnt2+_cell
13	Mesothelial_cell	133.537	186	11	Calb2,Cxcl13,Gpm6a,Lgals2,Lrrn4,Msln,Nkain4,Rspo1,Upk3b,Wt1	Wnt2+_cell
13	Axin2+_cell	124.317	186	18	Adamts2,Aqp1,Cd34,Clec3b,Col1a1,Col1a2,Cygb,Dcn,Fbln1,Has1,Htra3,Igfbp4,Il11ra3,Ly6a,Pi16,Rbp4,Serpinf1,Smoc2	Wnt2+_cell
14	Ciliated_cell	572.543	122	39	6820408C15Rik,Ccdc113,Ccdc39,Ccdc40,Cd24a,Cfap126,Cfap144,Cfap299,Cfap45,Cfap52,Cfap70,Deup1,Dnaaf1,Dnah3,Dnai2,Dnali1,Dnph1,Efhc1,Enkur,Fank1,Foxj1,Hs6st2,Kif9,Lrrc23,Lrrc36,Lrrc74b,Lrriq1,Mcidas,Mlf1,Ncs1,Sox2,Spag17,Stk33,Tekt4,Tmem212,Traf3ip1	Ciliated_cell
14	Endothelial_cell	508.334	122	187	2810025M15Rik,Ablim1,Ace,Acvrl1,Adam15,Adgre5,Adgrf5,Afdn,Agfg1,Ahr,Ankrd37,Aplnr,Arap2,Arap3,Arhgap18,Arhgap31,Arhgef15,BC028528,Bcl6b,Calcrl,Casz1,Cav1,Cav2,Cavin1,Cd200,Cd34,Cd36,Cd93,Cdh5,Cemip2,Cldn5,Clec14a,Clec1a,Clec9a,Clic5,Cobll1,Col4a1,Copg2,Cpne8,Crip2,Ctla2a,Cyyr1,Dpysl3,Ecscr,Edil3,Edn1,Efna1,Egfl7,Elk3,Emcn,Epas1,Ephb4,Esam,Ets1,F11r,Fgd5,Fkbp1a,Fli1,Flt1,Flt4,Fxyd5,Gap43,Garre1,Ga…	Ciliated_cell
14	Epithelial_cell	311.891	122	368	0610040J01Rik,1810019D21Rik,2200002D01Rik,2310030G06Rik,2510002D24Rik,2610528J11Rik,AA986860,Aass,Abca3,Acly,Acsl4,Actn4,Adamts18,Adck2,Adgrg1,Ager,AI467606,Akap5,Akr1c19,Alcam,Aldh1a2,Als2,Ank3,Ano1,Anxa1,Ap1m2,Arhgap44,Arhgef16,Arrdc1,Asns,Ass1,Atp1b1,Atp6v1c2,Atp8a1,AU021092,B3gnt9,B4galt3,Baiap2l1,Bcam,Bcl11b,Bex1,Bex2,Bicd1,Bltp3b,Bspry,Car8,Ccdc181,Ccdc43,Cckar,Cd164l2,Cd24a,Cdh16,Cdh8,Cdkn…	Ciliated_cell
15	Myeloid_cell	256.993	83	74	Adap2os,Alox5ap,Apobec1,Apoe,Arhgdib,Bcl2a1d,Ccl9,Cd19,Cd3g,Cd53,Cd68,Cd86,Clec4a2,Clec7a,Coro1a,Cotl1,Csf1r,Csf2rb,Cst3,Ctsb,Ctsc,Ctsd,Ctss,Cybb,Dab2,Efhd2,F13a1,Fcer1g,Fcgr1,Fcgr2b,Fermt3,Fth1,Fyb1,Hexa,Ifi203,Ifi204,Ifi207,Igsf6,Irag2,Laptm5,Lcp2,Lgmn,Lilrb4a,Ly86,Lyz2,Milr1,Mrc1,Ms4a6c,Ms4a6d,Ncf2,Ncf4,Ptafr,Ptprc,Pycard,Rac2,Rassf4,Runx1,Sirpa,Slfn2,Spi1,Tlr2,Tpd52,Trem2,Trpv2,Tyrobp,Uckl1,U…	Myeloid_cell
15	Immune_cell	256.993	83	71	Adap2os,Alox5ap,Apobec1,Apoe,Arhgdib,Bcl2a1d,Ccl9,Cd53,Cd68,Cd86,Clec4a2,Clec7a,Coro1a,Cotl1,Csf1r,Csf2rb,Cst3,Ctsb,Ctsc,Ctsd,Ctss,Cybb,Dab2,Efhd2,F13a1,Fcer1g,Fcgr1,Fcgr2b,Fermt3,Fth1,Fyb1,Hexa,Ifi203,Ifi204,Ifi207,Igsf6,Irag2,Laptm5,Lcp2,Lgmn,Lilrb4a,Ly86,Lyz2,Milr1,Mrc1,Ms4a6c,Ms4a6d,Ncf2,Ncf4,Ptafr,Ptprc,Pycard,Rac2,Rassf4,Runx1,Sirpa,Slfn2,Tlr2,Tpd52,Trem2,Trpv2,Tyrobp,Uckl1,Unc93b1	Myeloid_cell
15	B_cell	246.783	83	13	Cd19,Cd22,Cd79a,Cd79b,Pax5,Ptprc	Myeloid_cell
16	Endothelial_cell	95.3464	66	187	2810025M15Rik,Ablim1,Ace,Acvrl1,Adam15,Adgre5,Adgrf5,Afdn,Agfg1,Ahr,Ankrd37,Aplnr,Arap2,Arap3,Arhgap18,Arhgap31,Arhgef15,BC028528,Bcl6b,Calcrl,Casz1,Cav1,Cav2,Cavin1,Cd200,Cd34,Cd36,Cd93,Cdh5,Cemip2,Cldn5,Clec14a,Clec1a,Clec9a,Clic5,Cobll1,Col4a1,Copg2,Cpne8,Crip2,Ctla2a,Cyyr1,Dpysl3,Ecscr,Edil3,Edn1,Efna1,Egfl7,Elk3,Emcn,Epas1,Ephb4,Esam,Ets1,F11r,Fgd5,Fkbp1a,Fli1,Flt1,Flt4,Fxyd5,Gap43,Garre1,Ga…	Endothelial_cell
16	Mesoderm	93.2129	66	3	Gata4,Nkx6-1,Wnt2	Endothelial_cell
16	Smooth_muscle_cell	78.6795	66	41	Acta2,Actg2,Cd248,Chkb,Ednrb,Enc1,Fstl1,Ghrl,Gypc,Igf1,Iigp1,Itga9,Mfap2,Mgp,Mllt3,Mustn1,Myh11,Myl9,Mylk,Myocd,Nnat,Nrep,Nt5e,Pdgfra,Pdlim3,Rgs2,Robo1,Scara5,Smpx,Sms-ps,Synpo2,Tagln,Tbx5,Tgfbi,Tpm2	Endothelial_cell
