## Supplemental Table 7 for "Cell-stereotyped DNA repair outcomes are widespread during genome editing"

### Sheet: Sheet1
Table S7. Related to Figure S7: Top three highest-scoring cell type assignments for each scRNA-seq cluster in murine skeletal muscle.
cluster	type	scores	ncells	number_of_genes	genes	assigned_type
0	Neuron	-66.1765	3031	3	Mbp,Mpz,Plp1	Schwann_cell
0	Osteocyte	-87.1092	3031	4	Acan,Col2a1,Sox5,Sox9	Schwann_cell
0	Chondrocyte	-87.1092	3031	4	Col2a1,Sox5,Sox9	Schwann_cell
1	Clarke's_column_Neuron	17.1742	2334	4	Gdnf,Lrrn1,Syt4,Unc5c	Neuron
1	Schwann_cell	-42.3645	2334	2	Plp1,Sox10	Neuron
1	Neuron	-96.5883	2334	3	Mbp,Mpz,Plp1	Neuron
2	Clarke's_column_Neuron	493.768	1494	4	Gdnf,Lrrn1,Syt4,Unc5c	Neuron
2	Neuromuscular_junction_cell	250.869	1494	8	Ablim2,Ache,Chrna1,Chrne,Phldb2,Prkar1a,Ufsp1,Vav3	Neuron
2	Muscle_satellite_cell	156.383	1494	14	Pax7,Sltm	Neuron
3	Pan-muscle_cell	1781.32	1439	1	Ttn	Muscle_cell
3	Muscle_cell	1558.81	1439	6	Acta1,Actc1,Mylpf,Myod1,Tnnt1,Tnnt3	Muscle_cell
3	Satellite_cell	574.63	1439	6	Des,Myf5,Myod1,Pax7	Muscle_cell
4	Clarke's_column_Neuron	147.402	1367	4	Gdnf,Lrrn1,Syt4,Unc5c	Neuron
4	Osteocyte	49.9067	1367	4	Acan,Col2a1,Sox5,Sox9	Neuron
4	Chondrocyte	49.9067	1367	4	Col2a1,Sox5,Sox9	Neuron
5	Muscle_cell	3490	1265	6	Acta1,Actc1,Mylpf,Myod1,Tnnt1,Tnnt3	Muscle_cell
5	Pan-muscle_cell	1772.09	1265	1	Ttn	Muscle_cell
5	Satellite_cell	1556.57	1265	6	Des,Myf5,Myod1,Pax7	Muscle_cell
6	Pan-muscle_cell	1202.51	1201	1	Ttn	Muscle_cell
6	Muscle_cell	894.852	1201	6	Acta1,Actc1,Mylpf,Myod1,Tnnt1,Tnnt3	Muscle_cell
6	Smooth_muscle_cell	248.797	1201	2	Myl9,Tpm2	Muscle_cell
7	Osteocyte	385.797	1052	4	Acan,Col2a1,Sox5,Sox9	Chondrocyte
7	Chondrocyte	385.797	1052	4	Col2a1,Sox5,Sox9	Chondrocyte
7	Neuromuscular_junction_cell	273.457	1052	8	Ablim2,Ache,Chrna1,Chrne,Phldb2,Prkar1a,Ufsp1,Vav3	Chondrocyte
8	Osteocyte	210.134	967	4	Acan,Col2a1,Sox5,Sox9	Chondrocyte
8	Chondrocyte	210.134	967	4	Col2a1,Sox5,Sox9	Chondrocyte
8	Muscle_satellite_cell	135.508	967	14	Pax7,Sltm	Chondrocyte
9	Neuromuscular_junction_cell	205.688	539	8	Ablim2,Ache,Chrna1,Chrne,Phldb2,Prkar1a,Ufsp1,Vav3	Neuromuscular_junction_cell
9	Clarke's_column_Neuron	186.325	539	4	Gdnf,Lrrn1,Syt4,Unc5c	Neuromuscular_junction_cell
9	Fibroblast	144.248	539	6	Col1a1,Fmod,Oxsr1,Pdgfra,Postn,Tnmd	Neuromuscular_junction_cell
10	Pan-muscle_cell	35.1641	87	1	Ttn	Smooth_muscle_cell
10	Smooth_muscle_cell	16.3389	87	2	Myl9,Tpm2	Smooth_muscle_cell
10	Schwann_cell	11.6996	87	2	Plp1,Sox10	Smooth_muscle_cell
