## Supplemental Table 8 for "Cell-stereotyped DNA repair outcomes are widespread during genome editing"

### Sheet: Sheet1
Table S8. Related to Figure 6: Top three highest-scoring cell type assignments for each scRNA-seq cluster in murine liver.
cluster	type	scores	ncells	number_of_genes	genes	assigned_type
0	Pancreatobiliary_cell	-950.766	99118	1	Krt19	Hepatocyte
0	Liver_progenitor_cell	-1111.58	99118	2	Ascl2,Dlk1	Hepatocyte
0	Mesothelial_cell	-1329.86	99118	3	Msln,Upk1b	Hepatocyte
1	Hepatocyte	45609	75767	60	Acly,Adsl,Afp,Agt,Alb,Ambp,Apoa1,Apoa2,Apoc1,Apoe,Apoh,Asgr1,Ass1,Atat1,Cyp27a1,Cyp2e1,Cyp2f2,Cyp2j6,Cyp3a11,Cyp7b1,Fga,Fgb,Fgg,G6pc1,Gc,Glul,Gnmt,Gsta4,Gstm1,Hal,Hamp,Hnf4a,Mup20,Mup7,Or1x2,Pck1,Ppara,Saa2,Serpina1c,Tinagl1,Ttr,Uox	Periportal_hepatocyte
1	Periportal_hepatocyte	39528.7	75767	5	Adh1,Aldob,Pck1,Tat,Uox	Periportal_hepatocyte
1	Mature_hepatocyte	17529.1	75767	3	Alb,Apoc1,Ttr	Periportal_hepatocyte
2	Hepatocyte	76244.8	63624	60	Acly,Adsl,Afp,Agt,Alb,Ambp,Apoa1,Apoa2,Apoc1,Apoe,Apoh,Asgr1,Ass1,Atat1,Cyp27a1,Cyp2e1,Cyp2f2,Cyp2j6,Cyp3a11,Cyp7b1,Fga,Fgb,Fgg,G6pc1,Gc,Glul,Gnmt,Gsta4,Gstm1,Hal,Hamp,Hnf4a,Mup20,Mup7,Or1x2,Pck1,Ppara,Saa2,Serpina1c,Tinagl1,Ttr,Uox	Periportal_hepatocyte
2	Periportal_hepatocyte	26106.7	63624	5	Adh1,Aldob,Pck1,Tat,Uox	Periportal_hepatocyte
2	Hepatocellular_cell	24872.3	63624	8	Afp,Ahsg,Cd24a,Cdh3,Cyp2e1,Cyp2f2,Glul,Nckap1	Periportal_hepatocyte
3	Pancreatobiliary_cell	-558.85	59258	1	Krt19	Hepatocyte
3	Mesothelial_cell	-698.727	59258	3	Msln,Upk1b	Hepatocyte
3	Liver_progenitor_cell	-706.355	59258	2	Ascl2,Dlk1	Hepatocyte
4	Stem_cell	4528.65	56311	22	Afp,Axin2,Epcam,Gli1,Gpc6,Icam1,Itga6,Kit,Lgr5,Nanog,Notch2,Prkg1,Prom1,Sox2,Sox9,Tbx3,Tert,Thy1	Hepatic_progenitor_cell
4	Proximal_tubular_cell	1327.83	56311	1	Itgb1	Hepatic_progenitor_cell
4	Hepatic_progenitor_cell	607.898	56311	4	Axin2,Pck1,Sox9,Tbx3	Hepatic_progenitor_cell
5	Stromal_cell	15767.6	46194	2	Gpc6,Prkg1	Stromal_cell
5	Conventional_dendritic_cell_2(cDC2)	199.296	46194	1	Sirpa	Stromal_cell
5	B_cell	-33.9694	46194	13	Cd19,Cd79a,Cd79b,Ebf1,Fcmr,H2-Ob,Ighd,Ighm,Ly6d,Ms4a2	Stromal_cell
6	Hepatocyte	31095.1	24416	60	Acly,Adsl,Afp,Agt,Alb,Ambp,Apoa1,Apoa2,Apoc1,Apoe,Apoh,Asgr1,Ass1,Atat1,Cyp27a1,Cyp2e1,Cyp2f2,Cyp2j6,Cyp3a11,Cyp7b1,Fga,Fgb,Fgg,G6pc1,Gc,Glul,Gnmt,Gsta4,Gstm1,Hal,Hamp,Hnf4a,Mup20,Mup7,Or1x2,Pck1,Ppara,Saa2,Serpina1c,Tinagl1,Ttr,Uox	Hepatocyte
6	Hepatocellular_cell	28721.4	24416	8	Afp,Ahsg,Cd24a,Cdh3,Cyp2e1,Cyp2f2,Glul,Nckap1	Hepatocyte
6	Hepatic_progenitor_cell	16852.7	24416	4	Axin2,Pck1,Sox9,Tbx3	Hepatocyte
7	Endothelial_cell	105075	23259	51	Aqp1,Bmp2,C1qtnf1,Cdh5,Clec4g,Dpp4,Egfl7,F8,Flt1,Flt4,Gpr182,Igfbp7,Il1a,Kdr,Lyve1,Mcam,Mmrn2,Myf6,Oit3,Pcdh12,Pecam1,Plekhg1,Plpp3,Ptprb,Selenop,Sltm,Sparc,Stab2,Tek,Ushbp1	Liver_sinusoid_endothelial_cell(LSECs)
7	Liver_sinusoidal_endothelial_cell	63792.6	23259	1	Ptprb	Liver_sinusoid_endothelial_cell(LSECs)
7	Liver_sinusoid_endothelial_cell(LSECs)	45629.1	23259	2	Lyve1,Stab2	Liver_sinusoid_endothelial_cell(LSECs)
8	Hepatocellular_cell	17281.8	16503	8	Afp,Ahsg,Cd24a,Cdh3,Cyp2e1,Cyp2f2,Glul,Nckap1	Hepatic_progenitor_cell
8	Stem_cell	16826.9	16503	22	Afp,Axin2,Epcam,Gli1,Gpc6,Icam1,Itga6,Kit,Lgr5,Nanog,Notch2,Prkg1,Prom1,Sox2,Sox9,Tbx3,Tert,Thy1	Hepatic_progenitor_cell
8	Hepatic_progenitor_cell	15313.3	16503	4	Axin2,Pck1,Sox9,Tbx3	Hepatic_progenitor_cell
9	Hepatobiliary_cell	10081.6	12063	3	Cmss1,Epcam,Sspn	Hepatobiliary_cell
9	Hepatocyte	7730.18	12063	60	Acly,Adsl,Afp,Agt,Alb,Ambp,Apoa1,Apoa2,Apoc1,Apoe,Apoh,Asgr1,Ass1,Atat1,Cyp27a1,Cyp2e1,Cyp2f2,Cyp2j6,Cyp3a11,Cyp7b1,Fga,Fgb,Fgg,G6pc1,Gc,Glul,Gnmt,Gsta4,Gstm1,Hal,Hamp,Hnf4a,Mup20,Mup7,Or1x2,Pck1,Ppara,Saa2,Serpina1c,Tinagl1,Ttr,Uox	Hepatobiliary_cell
9	Mature_hepatocyte	4917.62	12063	3	Alb,Apoc1,Ttr	Hepatobiliary_cell
10	Hepatic_stellate_cell	35409	9596	15	Acta2,Bgn,Col14a1,Col3a1,Dcn,Ecm1,Lrat,Pdgfra,Pdgfrb,Reln,Tcf21,Tlcd4,Tpm2	Hepatic_stellate_cell
10	Stromal_cell	18319.9	9596	2	Gpc6,Prkg1	Hepatic_stellate_cell
10	Stellate_cell	18313.7	9596	9	Des,Ecm1,Hhip,Ldb2,Prnp,Rbp1,Reln,Vcl	Hepatic_stellate_cell
11	Stromal_cell	28450.3	9055	2	Gpc6,Prkg1	Stromal_cell
11	Stem_cell	7297.01	9055	22	Afp,Axin2,Epcam,Gli1,Gpc6,Icam1,Itga6,Kit,Lgr5,Nanog,Notch2,Prkg1,Prom1,Sox2,Sox9,Tbx3,Tert,Thy1	Stromal_cell
11	Stellate_cell	5458.19	9055	9	Des,Ecm1,Hhip,Ldb2,Prnp,Rbp1,Reln,Vcl	Stromal_cell
12	Biliary_cell	13752.5	5964	1	Spp1	Cholangiocyte
12	Cholangiocyte	10552	5964	8	Krt19,Krt7,Muc1,Pkhd1,Sox9,Spp1,St14	Cholangiocyte
12	Biliary_epithelial_cell	8722.73	5964	4	Cldn3,Epcam,Krt19,Spp1	Cholangiocyte
13	Hepatocyte	3861.54	5601	60	Acly,Adsl,Afp,Agt,Alb,Ambp,Apoa1,Apoa2,Apoc1,Apoe,Apoh,Asgr1,Ass1,Atat1,Cyp27a1,Cyp2e1,Cyp2f2,Cyp2j6,Cyp3a11,Cyp7b1,Fga,Fgb,Fgg,G6pc1,Gc,Glul,Gnmt,Gsta4,Gstm1,Hal,Hamp,Hnf4a,Mup20,Mup7,Or1x2,Pck1,Ppara,Saa2,Serpina1c,Tinagl1,Ttr,Uox	Hepatocyte
13	Dendritic_cell	1548.73	5601	10	Ccr9,Cd209a,Cst3,Fcgr1,H2-Ab1,Irf8,Ly6d,Rnase6,Siglech	Hepatocyte
13	Natural_killer_cell	1398.97	5601	31	Borcs7,Ccl5,Cma1,Eomes,Gm52487,Gzma,Gzmb,H2az1,Il2rb,Irf8,Itga4,Klf2,Klra4,Klra7,Klra8,Klrb1c,Klre1,Klrg1,Lgals1,Ly6c2,Nfkbia,Nkg7,Nr4a2,Prf1,Sell,Xcl1,Zeb2	Hepatocyte
14	Kupffer_cell	23302.8	4936	31	Adgre1,C1qa,C1qc,Cd5l,Cd68,Clec4f,Csf1r,Fcgr1,Fcna,Irf7,Lyz2,Mrc1,Spic,Timd4,Vsig4	Kupffer_cell
14	Macrophage	15072.1	4936	21	Adgre1,Apoe,C1qa,C1qb,Ccnb2,Cd68,Clec4f,Csf1r,Ctss,Ifitm2,Lyz2,Sdc3,Stmn1,Top2a,Ube2c,Wfdc17	Kupffer_cell
14	Immune_cell	14026.9	4936	1	Ptprc	Kupffer_cell
15	Hepatocyte	854.379	2403	60	Acly,Adsl,Afp,Agt,Alb,Ambp,Apoa1,Apoa2,Apoc1,Apoe,Apoh,Asgr1,Ass1,Atat1,Cyp27a1,Cyp2e1,Cyp2f2,Cyp2j6,Cyp3a11,Cyp7b1,Fga,Fgb,Fgg,G6pc1,Gc,Glul,Gnmt,Gsta4,Gstm1,Hal,Hamp,Hnf4a,Mup20,Mup7,Or1x2,Pck1,Ppara,Saa2,Serpina1c,Tinagl1,Ttr,Uox	Hepatocyte
15	Stromal_cell	522.87	2403	2	Gpc6,Prkg1	Hepatocyte
15	Mature_hepatocyte	462.893	2403	3	Alb,Apoc1,Ttr	Hepatocyte
16	Hepatocyte	954.648	1811	60	Acly,Adsl,Afp,Agt,Alb,Ambp,Apoa1,Apoa2,Apoc1,Apoe,Apoh,Asgr1,Ass1,Atat1,Cyp27a1,Cyp2e1,Cyp2f2,Cyp2j6,Cyp3a11,Cyp7b1,Fga,Fgb,Fgg,G6pc1,Gc,Glul,Gnmt,Gsta4,Gstm1,Hal,Hamp,Hnf4a,Mup20,Mup7,Or1x2,Pck1,Ppara,Saa2,Serpina1c,Tinagl1,Ttr,Uox	Hepatocyte
16	Mature_hepatocyte	851.444	1811	3	Alb,Apoc1,Ttr	Hepatocyte
16	Periportal_hepatocyte	438.132	1811	5	Adh1,Aldob,Pck1,Tat,Uox	Hepatocyte
17	Stromal_cell	684.808	1223	2	Gpc6,Prkg1	Stromal_cell
17	Hepatic_progenitor_cell	148.044	1223	4	Axin2,Pck1,Sox9,Tbx3	Stromal_cell
17	Adenocarcinoma_cell	99.5815	1223	1	Plec	Stromal_cell
18	Biliary_cell	106.137	20	1	Spp1	Cholangiocyte
18	Cholangiocyte	64.9678	20	8	Krt19,Krt7,Muc1,Pkhd1,Sox9,Spp1,St14	Cholangiocyte
18	Biliary_epithelial_cell	51.5708	20	4	Cldn3,Epcam,Krt19,Spp1	Cholangiocyte
19	Proximal_tubular_cell	3.66113	11	1	Itgb1	Proximal_tubular_cell
19	Liver_stem_cell	1.52556	11	2	Eng,Itgb1	Proximal_tubular_cell
19	Pancreatobiliary_cell	-0.105515	11	1	Krt19	Proximal_tubular_cell
