## Supplemental Table 9 for "Cell-stereotyped DNA repair outcomes are widespread during genome editing"

### Sheet: Sheet1
Table S9. Related to Figure 7: Top three highest-scoring cell type assignments for each scRNA-seq cluster in murine brain.
cluster	type	scores	ncells	number_of_genes	genes	assigned_type
0	Non-myelinating_stem_cell	13000.1	52382	2	Ncam1,Ngfr	Non-myelinating_stem_cell
0	Immature_olfactory_sensory_neuron	12999.7	52382	3	Gap43,Gng8	Non-myelinating_stem_cell
0	Immature_stem_cell	11409.5	52382	3	L1cam,Ncam1,Ngfr	Non-myelinating_stem_cell
1	Type_I_spiral_ganglion_neuron	307739	51715	1120	0610030E20Rik,1700025G04Rik,1700030K09Rik,1700066M21Rik,2310040G24Rik,2410004B18Rik,4930506C21Rik,5031439G07Rik,6330409D20Rik,6430548M08Rik,9530082P21Rik,A230056P14Rik,A930006K02Rik,Aar2,Aars2,Abca2,Abca3,Abcb7,Abcc8,Abcd2,Abcg4,Abraxas2,Abt1,Acaa1a,Acp1,Adamts3,Adamts5,Adap1,Add2,Add3,Adprh,Adra1d,Adss1,Afap1l1,Aggf1,Agl,Agtpbp1,Ahcyl2,AI593442,AI854703,Aifm3,Ak1,Akain1,Aldh1a3,Aldoc,Amer2,Amigo…	Type_I_spiral_ganglion_neuron
1	Neuron	261266	51715	711	6330403K07Rik,Aars2,Abca5,Abcc4,Abracl,Acsl4,Actl6b,Adar,Adgrl1,Adnp,Afap1,Afdn,Agap2,Ahdc1,Ahi1,Ahsa2,Aif1,Akap8l,Akap9,Alkbh8,Ammecr1l,Ankhd1,Ankrd34b,Arf3,Arfrp1,Arg2,Arhgap39,Arid1b,Arid2,Arid4b,Arid5b,Armcx4,Arpp21,Asb3,Ascl1,Atad2b,Atad5,Atf2,Atoh1,Atp1a3,Atp1b1,Aurkb,Auts2,Bag4,Baz1b,Baz2b,Bcl11a,Bcl11b,Bcl7a,Bcl9,Bex1,Bhlhe40,Bltp1,Bod1,Brd1,Brd2,Brd3,Brd7,Brd8,Brsk1,Brsk2,C2cd2l,Caap1,Ca…	Type_I_spiral_ganglion_neuron
1	Oligodendrocyte	201005	51715	526	Abca2,Abhd5,Abi2,Abtb2,Acap3,Ace,Acot7,Adam22,Adam9,Adgrl3,Ado,Afap1l2,Agap1,Agap2,Ago3,Agpat4,Aldh1l2,Ank1,Ankrd28,Anks1b,Anpep,Apba1,Apbb1,Apc,Aplp1,Apod,Arfgef3,Arhgap31,Arhgef10,Asns,Aspa,Atg101,Atp1a3,Atp2b3,Atp5mj,AW551984,Bbs7,Bcar1,Bcas1,Bche,Begain,Bhlhb9,Bpgm,C1ql3,Cacng4,Cadm4,Calb1,Camsap2,Capn5,Car10,Car14,Casr,Ccdc167,Ccnd1,Ccp110,Cdc37l1,Cdh11,Cdk14,Cdk18,Cdr2l,Cers2,Cetn2,Chadl,Ch…	Type_I_spiral_ganglion_neuron
2	Type_I_spiral_ganglion_neuron	46755.4	39626	1120	0610030E20Rik,1700025G04Rik,1700030K09Rik,1700066M21Rik,2310040G24Rik,2410004B18Rik,4930506C21Rik,5031439G07Rik,6330409D20Rik,6430548M08Rik,9530082P21Rik,A230056P14Rik,A930006K02Rik,Aar2,Aars2,Abca2,Abca3,Abcb7,Abcc8,Abcd2,Abcg4,Abraxas2,Abt1,Acaa1a,Acp1,Adamts3,Adamts5,Adap1,Add2,Add3,Adprh,Adra1d,Adss1,Afap1l1,Aggf1,Agl,Agtpbp1,Ahcyl2,AI593442,AI854703,Aifm3,Ak1,Akain1,Aldh1a3,Aldoc,Amer2,Amigo…	Type_I_spiral_ganglion_neuron
2	Innate_lymphoid_cell	13256.4	39626	1	Gata3	Type_I_spiral_ganglion_neuron
2	Pan_neuron	13163.4	39626	1	Elavl2	Type_I_spiral_ganglion_neuron
3	Pyramidal_cell	32133.1	37476	13	Baiap2l2,Emx1,Fhl2,Itpka,Kcnv1,Neurod1,Neurod2,Neurod6,Nptx1,Nrn1,Ptk2b,Slc17a7,Sv2b	Pyramidal_cell
3	Upper_neuron	25627.8	37476	1	Cux1	Pyramidal_cell
3	Excitatory_neuron	21882.9	37476	9	Cux2,Neurod2,Neurod6,Satb2,Slc17a6,Slc17a7,Sv2c	Pyramidal_cell
4	Pyramidal_cell	16871	31202	13	Baiap2l2,Emx1,Fhl2,Itpka,Kcnv1,Neurod1,Neurod2,Neurod6,Nptx1,Nrn1,Ptk2b,Slc17a7,Sv2b	Pyramidal_cell
4	Synaptic_cell	15139.7	31202	1	Syt1	Pyramidal_cell
4	Upper_neuron	12335.3	31202	1	Cux1	Pyramidal_cell
5	Type_I_spiral_ganglion_neuron	46356.9	24039	1120	0610030E20Rik,1700025G04Rik,1700030K09Rik,1700066M21Rik,2310040G24Rik,2410004B18Rik,4930506C21Rik,5031439G07Rik,6330409D20Rik,6430548M08Rik,9530082P21Rik,A230056P14Rik,A930006K02Rik,Aar2,Aars2,Abca2,Abca3,Abcb7,Abcc8,Abcd2,Abcg4,Abraxas2,Abt1,Acaa1a,Acp1,Adamts3,Adamts5,Adap1,Add2,Add3,Adprh,Adra1d,Adss1,Afap1l1,Aggf1,Agl,Agtpbp1,Ahcyl2,AI593442,AI854703,Aifm3,Ak1,Akain1,Aldh1a3,Aldoc,Amer2,Amigo…	Type_I_spiral_ganglion_neuron
5	Neuron	41968.8	24039	711	6330403K07Rik,Aars2,Abca5,Abcc4,Abracl,Acsl4,Actl6b,Adar,Adgrl1,Adnp,Afap1,Afdn,Agap2,Ahdc1,Ahi1,Ahsa2,Aif1,Akap8l,Akap9,Alkbh8,Ammecr1l,Ankhd1,Ankrd34b,Arf3,Arfrp1,Arg2,Arhgap39,Arid1b,Arid2,Arid4b,Arid5b,Armcx4,Arpp21,Asb3,Ascl1,Atad2b,Atad5,Atf2,Atoh1,Atp1a3,Atp1b1,Aurkb,Auts2,Bag4,Baz1b,Baz2b,Bcl11a,Bcl11b,Bcl7a,Bcl9,Bex1,Bhlhe40,Bltp1,Bod1,Brd1,Brd2,Brd3,Brd7,Brd8,Brsk1,Brsk2,C2cd2l,Caap1,Ca…	Type_I_spiral_ganglion_neuron
5	Oligodendrocyte	30846	24039	526	Abca2,Abhd5,Abi2,Abtb2,Acap3,Ace,Acot7,Adam22,Adam9,Adgrl3,Ado,Afap1l2,Agap1,Agap2,Ago3,Agpat4,Aldh1l2,Ank1,Ankrd28,Anks1b,Anpep,Apba1,Apbb1,Apc,Aplp1,Apod,Arfgef3,Arhgap31,Arhgef10,Asns,Aspa,Atg101,Atp1a3,Atp2b3,Atp5mj,AW551984,Bbs7,Bcar1,Bcas1,Bche,Begain,Bhlhb9,Bpgm,C1ql3,Cacng4,Cadm4,Calb1,Camsap2,Capn5,Car10,Car14,Casr,Ccdc167,Ccnd1,Ccp110,Cdc37l1,Cdh11,Cdk14,Cdk18,Cdr2l,Cers2,Cetn2,Chadl,Ch…	Type_I_spiral_ganglion_neuron
6	Pyramidal_cell	17016.4	22408	13	Baiap2l2,Emx1,Fhl2,Itpka,Kcnv1,Neurod1,Neurod2,Neurod6,Nptx1,Nrn1,Ptk2b,Slc17a7,Sv2b	Pyramidal_cell
6	Subcortically_projecting_neuron	10141.8	22408	1	Bcl11b	Pyramidal_cell
6	Excitatory_pyramidal_neuron	8827.5	22408	1	Slc17a7	Pyramidal_cell
7	Pyramidal_cell	14823.2	16792	13	Baiap2l2,Emx1,Fhl2,Itpka,Kcnv1,Neurod1,Neurod2,Neurod6,Nptx1,Nrn1,Ptk2b,Slc17a7,Sv2b	Pyramidal_cell
7	Synaptic_cell	9429.01	16792	1	Syt1	Pyramidal_cell
7	Excitatory_pyramidal_neuron	7778.69	16792	1	Slc17a7	Pyramidal_cell
8	Cortex_layer_6_pyramidal_cell	15134.1	15965	2	Six3,Syt6	Cortex_layer_6_pyramidal_cell
8	Thalamic_interneuron	15134.1	15965	2	Six3,Syt6	Cortex_layer_6_pyramidal_cell
8	Hippocampal_pyramidal_precursor_cell	14328.1	15965	1	Nrp1	Cortex_layer_6_pyramidal_cell
9	Astrocyte	29384.2	15272	718	9530068E07Rik,Abat,Abcc8,Abcd2,Abcd3,Abhd3,Abhd4,Abr,Acaa2,Acad11,Acad12,Acadl,Acadm,Acadsb,Acadvl,Acot1,Acot11,Acot2,Acox1,Acsbg1,Acsf2,Acsl3,Acsl6,Acss1,Acss2,Actn1,Actr3b,Acyp2,Adcy2,Adcy8,Adcyap1r1,Add3,Adgrg1,Adhfe1,Adk,Agfg2,Agl,Agpat3,Agpat5,Agrn,Agt,Agxt,Ahcyl1,Ahcyl2,Ak4,Akt2,Aldh1a1,Aldh1l1,Aldh4a1,Aldh6a1,Aldh7a1,Aldoc,Alpl,Amer2,Amt,Ankrd40,Apoe,Appl2,Aqp4,Arap2,Arhgap21,Arhgap26,Arhg…	Astrocyte
9	Mural_cell	21892.5	15272	61	Abcc9,Acta2,Arhgap29,Aspn,Bgn,Cald1,Carmn,Cldn5,Colec12,Cp,Crip1,D7Zem1,Filip1l,Gja4,Gjd3,Gm13861,Higd1b,Hspb1,Ifitm1,Ifitm2,Ifitm3,Igfbp7,Kcnj8,Kdr,Lmod1,Map3k7cl,Mgp,Myh11,Myl9,Mylk,Myo1b,Nbl1,Ndufa4l2,P2ry14,Pcolce,Pdgfrb,Pecam1,Perp,Phldb2,Pln,Rbpms,Rgs4,Rgs5,S1pr3,Serping1,Slc19a1,Slc38a11,Slc6a20a,Smc3,Sparcl1,Tagln,Tm4sf1,Tpm2,Vcan,Vtn,Zic1	Astrocyte
9	Olfactory_ensheathing_glia	19750.8	15272	51	0610040J01Rik,Adam12,Adamtsl1,Afap1l2,Apcdd1,Atp1a2,Bcar3,Bmp7,Bnc2,Col23a1,Col27a1,Col5a2,Cpne8,Dennd2b,Fabp7,Fat1,Foxo1,Frzb,Gm10863,Grin3a,Gsap,Igf1,Lama4,Lamc1,Lef1,Lhfpl1,Lrig1,Mxi1,Mybpc1,Notch2,Pde4b,Phldb2,Plce1,Plp1,Prima1,Ptn,Ptpn13,Ror1,Rreb1,Sash1,Slc27a1,Smoc1,Sntb1,Spata13,St6gal1,Stard13,Tnfrsf19,Usp54,Yap1,Zbtb7c	Astrocyte
10	Pyramidal_cell	11538.7	14437	13	Baiap2l2,Emx1,Fhl2,Itpka,Kcnv1,Neurod1,Neurod2,Neurod6,Nptx1,Nrn1,Ptk2b,Slc17a7,Sv2b	Pyramidal_cell
10	Synaptic_cell	8283.44	14437	1	Syt1	Pyramidal_cell
10	Excitatory_pyramidal_neuron	5303.95	14437	1	Slc17a7	Pyramidal_cell
11	Thalamus_cell	25133.8	13870	2	Syt13,Tcf7l2	Thalamus_cell
11	Club_cell_(Clara_cell)	14303.7	13870	1	Wnt3	Thalamus_cell
11	Neonatal_astrocyte	8828.29	13870	1	Tnc	Thalamus_cell
12	Subcortically_projecting_neuron	15650.1	13640	1	Bcl11b	Subcortically_projecting_neuron
12	Deeper_neuron	11499.1	13640	1	Fezf2	Subcortically_projecting_neuron
12	Hippocampal_pyramidal_precursor_cell	9883.85	13640	1	Nrp1	Subcortically_projecting_neuron
13	Somatostatin_GABAergic_neuron	19528.7	13065	3	Lhx6,Maf,Sst	Somatostatin_GABAergic_neuron
13	Basket_cell	18818.5	13065	23	Cartpt,Cox6a2,Dipk2a,Eif5a2,Esrrg,Etv6,Fam43a,Hadhb,Hapln4,Iqgap2,Kcnj9,Moxd1,Naip3,Nefh,Nog,Nxph2,Prss23,Slit2,Slit3,St6galnac5,Syt2,Tac1,Vamp1	Somatostatin_GABAergic_neuron
13	Migrating_interneuron	16397.3	13065	1	Lhx6	Somatostatin_GABAergic_neuron
14	Inhibitory_neuron	12189.8	12637	13	Gad1,Gad2,Pvalb,Reln,Slc32a1,Sst	GABAergic_neuron
14	GABAergic_neuron	11867.5	12637	33	Atp1a3,Atp1b1,Camta1,Ctss,Gad1,Gad2,Gata3,Gja1,Kcnc1,Lhx6,Myl9,Nrxn3,Nsf,Olig1,Slc17a6,Slc17a7,Slc32a1,Slc6a1,Snap25,Sncb,Syn2,Tal1,Ttc3,Xdh,Zfpm2	GABAergic_neuron
14	Late_GABAergic_neuron	8821.37	12637	4	Otx1,Sall3,Sox14,Zfpm2	GABAergic_neuron
15	Somatostatin_GABAergic_neuron	33541.2	12104	3	Lhx6,Maf,Sst	Somatostatin_GABAergic_neuron
15	Inhibitory_neuron	23229.2	12104	13	Gad1,Gad2,Pvalb,Reln,Slc32a1,Sst	Somatostatin_GABAergic_neuron
15	Migrating_interneuron	18369.7	12104	1	Lhx6	Somatostatin_GABAergic_neuron
16	Ependymocyte	4527.67	10625	2	Cfap52,Vim	Ependymocyte
16	Claustrum_pyramidal_cell	4469.66	10625	1	Nr4a2	Ependymocyte
16	Excitatory_neuron	4463.44	10625	9	Cux2,Neurod2,Neurod6,Satb2,Slc17a6,Slc17a7,Sv2c	Ependymocyte
17	Inhibitory_neuron	17562	10464	13	Gad1,Gad2,Pvalb,Reln,Slc32a1,Sst	Inhibitory_neuron
17	Ganglionic_eminence_cell	10560.6	10464	2	Gad2,Mki67	Inhibitory_neuron
17	Interneuron	9135.69	10464	16	Calb1,Calb2,Cck,Gabra2,Lhfpl4,Ndnf,Npy,Nrn1,Pvalb,Slc6a1,Sst,Vash1,Vip	Inhibitory_neuron
18	Hippocampal_pyramidal_precursor_cell	16048.8	10249	1	Nrp1	Hippocampal_pyramidal_precursor_cell
18	Pyramidal_cell	11412	10249	13	Baiap2l2,Emx1,Fhl2,Itpka,Kcnv1,Neurod1,Neurod2,Neurod6,Nptx1,Nrn1,Ptk2b,Slc17a7,Sv2b	Hippocampal_pyramidal_precursor_cell
18	Neuron	10445	10249	711	6330403K07Rik,Aars2,Abca5,Abcc4,Abracl,Acsl4,Actl6b,Adar,Adgrl1,Adnp,Afap1,Afdn,Agap2,Ahdc1,Ahi1,Ahsa2,Aif1,Akap8l,Akap9,Alkbh8,Ammecr1l,Ankhd1,Ankrd34b,Arf3,Arfrp1,Arg2,Arhgap39,Arid1b,Arid2,Arid4b,Arid5b,Armcx4,Arpp21,Asb3,Ascl1,Atad2b,Atad5,Atf2,Atoh1,Atp1a3,Atp1b1,Aurkb,Auts2,Bag4,Baz1b,Baz2b,Bcl11a,Bcl11b,Bcl7a,Bcl9,Bex1,Bhlhe40,Bltp1,Bod1,Brd1,Brd2,Brd3,Brd7,Brd8,Brsk1,Brsk2,C2cd2l,Caap1,Ca…	Hippocampal_pyramidal_precursor_cell
19	Type_I_spiral_ganglion_neuron	22274.9	8488	1120	0610030E20Rik,1700025G04Rik,1700030K09Rik,1700066M21Rik,2310040G24Rik,2410004B18Rik,4930506C21Rik,5031439G07Rik,6330409D20Rik,6430548M08Rik,9530082P21Rik,A230056P14Rik,A930006K02Rik,Aar2,Aars2,Abca2,Abca3,Abcb7,Abcc8,Abcd2,Abcg4,Abraxas2,Abt1,Acaa1a,Acp1,Adamts3,Adamts5,Adap1,Add2,Add3,Adprh,Adra1d,Adss1,Afap1l1,Aggf1,Agl,Agtpbp1,Ahcyl2,AI593442,AI854703,Aifm3,Ak1,Akain1,Aldh1a3,Aldoc,Amer2,Amigo…	Type_I_spiral_ganglion_neuron
19	Neuron	17843.1	8488	711	6330403K07Rik,Aars2,Abca5,Abcc4,Abracl,Acsl4,Actl6b,Adar,Adgrl1,Adnp,Afap1,Afdn,Agap2,Ahdc1,Ahi1,Ahsa2,Aif1,Akap8l,Akap9,Alkbh8,Ammecr1l,Ankhd1,Ankrd34b,Arf3,Arfrp1,Arg2,Arhgap39,Arid1b,Arid2,Arid4b,Arid5b,Armcx4,Arpp21,Asb3,Ascl1,Atad2b,Atad5,Atf2,Atoh1,Atp1a3,Atp1b1,Aurkb,Auts2,Bag4,Baz1b,Baz2b,Bcl11a,Bcl11b,Bcl7a,Bcl9,Bex1,Bhlhe40,Bltp1,Bod1,Brd1,Brd2,Brd3,Brd7,Brd8,Brsk1,Brsk2,C2cd2l,Caap1,Ca…	Type_I_spiral_ganglion_neuron
19	Oligodendrocyte	12686.4	8488	526	Abca2,Abhd5,Abi2,Abtb2,Acap3,Ace,Acot7,Adam22,Adam9,Adgrl3,Ado,Afap1l2,Agap1,Agap2,Ago3,Agpat4,Aldh1l2,Ank1,Ankrd28,Anks1b,Anpep,Apba1,Apbb1,Apc,Aplp1,Apod,Arfgef3,Arhgap31,Arhgef10,Asns,Aspa,Atg101,Atp1a3,Atp2b3,Atp5mj,AW551984,Bbs7,Bcar1,Bcas1,Bche,Begain,Bhlhb9,Bpgm,C1ql3,Cacng4,Cadm4,Calb1,Camsap2,Capn5,Car10,Car14,Casr,Ccdc167,Ccnd1,Ccp110,Cdc37l1,Cdh11,Cdk14,Cdk18,Cdr2l,Cers2,Cetn2,Chadl,Ch…	Type_I_spiral_ganglion_neuron
20	Pyramidal_cell	4669.11	8101	13	Baiap2l2,Emx1,Fhl2,Itpka,Kcnv1,Neurod1,Neurod2,Neurod6,Nptx1,Nrn1,Ptk2b,Slc17a7,Sv2b	Pyramidal_cell
20	Subcortically_projecting_neuron	3699.27	8101	1	Bcl11b	Pyramidal_cell
20	Leukocyte	3333.23	8101	1	Ptprc	Pyramidal_cell
21	Subcortically_projecting_neuron	8012.71	7750	1	Bcl11b	Subcortically_projecting_neuron
21	Striatal_inhibitory_neuron	7696.61	7750	3	Gpr88,Isl1,Rxrg	Subcortically_projecting_neuron
21	Mature_olfactory_sensory_neuron	7108.55	7750	2	Gnal,Omp	Subcortically_projecting_neuron
22	Cortex_layer_6_pyramidal_cell	10121.5	7168	2	Six3,Syt6	Cortex_layer_6_pyramidal_cell
22	Thalamic_interneuron	10121.5	7168	2	Six3,Syt6	Cortex_layer_6_pyramidal_cell
22	Inhibitory_neuron	7999.19	7168	13	Gad1,Gad2,Pvalb,Reln,Slc32a1,Sst	Cortex_layer_6_pyramidal_cell
23	Type_I_spiral_ganglion_neuron	24442.2	6790	1120	0610030E20Rik,1700025G04Rik,1700030K09Rik,1700066M21Rik,2310040G24Rik,2410004B18Rik,4930506C21Rik,5031439G07Rik,6330409D20Rik,6430548M08Rik,9530082P21Rik,A230056P14Rik,A930006K02Rik,Aar2,Aars2,Abca2,Abca3,Abcb7,Abcc8,Abcd2,Abcg4,Abraxas2,Abt1,Acaa1a,Acp1,Adamts3,Adamts5,Adap1,Add2,Add3,Adprh,Adra1d,Adss1,Afap1l1,Aggf1,Agl,Agtpbp1,Ahcyl2,AI593442,AI854703,Aifm3,Ak1,Akain1,Aldh1a3,Aldoc,Amer2,Amigo…	Type_I_spiral_ganglion_neuron
23	Neuron	20301.3	6790	711	6330403K07Rik,Aars2,Abca5,Abcc4,Abracl,Acsl4,Actl6b,Adar,Adgrl1,Adnp,Afap1,Afdn,Agap2,Ahdc1,Ahi1,Ahsa2,Aif1,Akap8l,Akap9,Alkbh8,Ammecr1l,Ankhd1,Ankrd34b,Arf3,Arfrp1,Arg2,Arhgap39,Arid1b,Arid2,Arid4b,Arid5b,Armcx4,Arpp21,Asb3,Ascl1,Atad2b,Atad5,Atf2,Atoh1,Atp1a3,Atp1b1,Aurkb,Auts2,Bag4,Baz1b,Baz2b,Bcl11a,Bcl11b,Bcl7a,Bcl9,Bex1,Bhlhe40,Bltp1,Bod1,Brd1,Brd2,Brd3,Brd7,Brd8,Brsk1,Brsk2,C2cd2l,Caap1,Ca…	Type_I_spiral_ganglion_neuron
23	Oligodendrocyte	17301.1	6790	526	Abca2,Abhd5,Abi2,Abtb2,Acap3,Ace,Acot7,Adam22,Adam9,Adgrl3,Ado,Afap1l2,Agap1,Agap2,Ago3,Agpat4,Aldh1l2,Ank1,Ankrd28,Anks1b,Anpep,Apba1,Apbb1,Apc,Aplp1,Apod,Arfgef3,Arhgap31,Arhgef10,Asns,Aspa,Atg101,Atp1a3,Atp2b3,Atp5mj,AW551984,Bbs7,Bcar1,Bcas1,Bche,Begain,Bhlhb9,Bpgm,C1ql3,Cacng4,Cadm4,Calb1,Camsap2,Capn5,Car10,Car14,Casr,Ccdc167,Ccnd1,Ccp110,Cdc37l1,Cdh11,Cdk14,Cdk18,Cdr2l,Cers2,Cetn2,Chadl,Ch…	Type_I_spiral_ganglion_neuron
24	Claustrum_pyramidal_cell	23381.2	6351	1	Nr4a2	Claustrum_pyramidal_cell
24	Dopaminergic_neuron	8012.42	6351	26	Aldh1a1,Chrna4,Chrna6,Cplx1,Cplx2,Cpne7,Ddc,Dlk1,En1,Epha5,Erc2,Foxa2,Lmx1b,Nr4a2,Pbx1,Pitx3,Rab3c,Ret,Slc10a4,Slc18a2,Slc6a3,Syt1,Th	Claustrum_pyramidal_cell
24	Upper_neuron	7615.81	6351	1	Cux1	Claustrum_pyramidal_cell
25	Claustrum_pyramidal_cell	9283.22	6306	1	Nr4a2	Claustrum_pyramidal_cell
25	Dopaminergic_neuron	3694.24	6306	26	Aldh1a1,Chrna4,Chrna6,Cplx1,Cplx2,Cpne7,Ddc,Dlk1,En1,Epha5,Erc2,Foxa2,Lmx1b,Nr4a2,Pbx1,Pitx3,Rab3c,Ret,Slc10a4,Slc18a2,Slc6a3,Syt1,Th	Claustrum_pyramidal_cell
25	Synaptic_cell	3517	6306	1	Syt1	Claustrum_pyramidal_cell
26	Olfactory_sensory_neuron	5163.59	5895	9	Adcy3,Ano2,Cnga2,Cnga4,Cngb1,Gnal,Ncam1,Neurog1,Omp	Olfactory_sensory_neuron
26	Hippocampal_pyramidal_precursor_cell	4015.85	5895	1	Nrp1	Olfactory_sensory_neuron
26	Inhibitory_neuron	3885.84	5895	13	Gad1,Gad2,Pvalb,Reln,Slc32a1,Sst	Olfactory_sensory_neuron
27	Thalamus_cell	7194.02	5479	2	Syt13,Tcf7l2	Thalamus_cell
27	Glutamatergic_cell	3409.46	5479	6	Adcyap1,Cacna2d1,Cbln2,Scn2a,Shox2,Slc17a6	Thalamus_cell
27	Somatostatin_GABAergic_neuron	1558.74	5479	3	Lhx6,Maf,Sst	Thalamus_cell
28	Bergmann_glial_cell	34686.4	5450	50	Aldh1l1,Aqp4,Arhgef26,Arhgef4,Bmpr1b,Col23a1,Ednrb,Emid1,Eps15,Fbxl7,Fgfr1,Gli2,Gli3,Gm3764,Gpm6b,Greb1l,Grid2,Gsap,Lrig1,Luzp2,Mcc,Megf10,Meis1,Nhsl1,Npas3,Nwd1,Paqr8,Pax3,Pcx,Pde3a,Pdzrn3,Pla2g7,Plce1,Plpp3,Prex1,Prex2,Rfx4,Rgma,Sfxn5,Sh3pxd2b,Shroom3,Slc1a3,Slc4a4,Sned1,Sparcl1,Stk32a,Tcf7l1,Tnc,Usp6nl,Vcan	Bergmann_glial_cell
28	Astrocyte	34224.8	5450	718	9530068E07Rik,Abat,Abcc8,Abcd2,Abcd3,Abhd3,Abhd4,Abr,Acaa2,Acad11,Acad12,Acadl,Acadm,Acadsb,Acadvl,Acot1,Acot11,Acot2,Acox1,Acsbg1,Acsf2,Acsl3,Acsl6,Acss1,Acss2,Actn1,Actr3b,Acyp2,Adcy2,Adcy8,Adcyap1r1,Add3,Adgrg1,Adhfe1,Adk,Agfg2,Agl,Agpat3,Agpat5,Agrn,Agt,Agxt,Ahcyl1,Ahcyl2,Ak4,Akt2,Aldh1a1,Aldh1l1,Aldh4a1,Aldh6a1,Aldh7a1,Aldoc,Alpl,Amer2,Amt,Ankrd40,Apoe,Appl2,Aqp4,Arap2,Arhgap21,Arhgap26,Arhg…	Bergmann_glial_cell
28	Endothelial_cell	22267.9	5450	152	Abcb1a,Abcc9,Abcg2,Acvrl1,Adgrf5,Adgrl4,Apcdd1,Bcl6b,Car4,Cavin2,Ccdc141,Cd300lg,Cd93,Cdh5,Cgnl1,Cldn5,Clic5,Ctla2a,Cxcl12,Cyyr1,Egfl7,Emcn,Eng,Epas1,Erg,Esam,Ets1,Fli1,Flt1,Fn1,Foxf2,Foxp1,Foxq1,Fzd6,Gkn3,Hey1,Hmcn1,Hspb1,Hspg2,Ifitm3,Igfbp7,Itga1,Itga4,Itm2a,Jcad,Kank3,Kdr,Kitl,Klf2,Lama4,Lef1,Lmntd1,Lsr,Ly6a,Ly6c1,Ly6c2,Ly75,Mecom,Mfsd2a,Nherf2,Nos3,Nostrin,Ocln,Palmd,Paqr5,Pcp4l1,Pecam1,Pglyr…	Bergmann_glial_cell
29	Neuron	11417.3	5102	711	6330403K07Rik,Aars2,Abca5,Abcc4,Abracl,Acsl4,Actl6b,Adar,Adgrl1,Adnp,Afap1,Afdn,Agap2,Ahdc1,Ahi1,Ahsa2,Aif1,Akap8l,Akap9,Alkbh8,Ammecr1l,Ankhd1,Ankrd34b,Arf3,Arfrp1,Arg2,Arhgap39,Arid1b,Arid2,Arid4b,Arid5b,Armcx4,Arpp21,Asb3,Ascl1,Atad2b,Atad5,Atf2,Atoh1,Atp1a3,Atp1b1,Aurkb,Auts2,Bag4,Baz1b,Baz2b,Bcl11a,Bcl11b,Bcl7a,Bcl9,Bex1,Bhlhe40,Bltp1,Bod1,Brd1,Brd2,Brd3,Brd7,Brd8,Brsk1,Brsk2,C2cd2l,Caap1,Ca…	Type_I_spiral_ganglion_neuron
29	Type_I_spiral_ganglion_neuron	8871.88	5102	1120	0610030E20Rik,1700025G04Rik,1700030K09Rik,1700066M21Rik,2310040G24Rik,2410004B18Rik,4930506C21Rik,5031439G07Rik,6330409D20Rik,6430548M08Rik,9530082P21Rik,A230056P14Rik,A930006K02Rik,Aar2,Aars2,Abca2,Abca3,Abcb7,Abcc8,Abcd2,Abcg4,Abraxas2,Abt1,Acaa1a,Acp1,Adamts3,Adamts5,Adap1,Add2,Add3,Adprh,Adra1d,Adss1,Afap1l1,Aggf1,Agl,Agtpbp1,Ahcyl2,AI593442,AI854703,Aifm3,Ak1,Akain1,Aldh1a3,Aldoc,Amer2,Amigo…	Type_I_spiral_ganglion_neuron
29	Oligodendrocyte	6872.07	5102	526	Abca2,Abhd5,Abi2,Abtb2,Acap3,Ace,Acot7,Adam22,Adam9,Adgrl3,Ado,Afap1l2,Agap1,Agap2,Ago3,Agpat4,Aldh1l2,Ank1,Ankrd28,Anks1b,Anpep,Apba1,Apbb1,Apc,Aplp1,Apod,Arfgef3,Arhgap31,Arhgef10,Asns,Aspa,Atg101,Atp1a3,Atp2b3,Atp5mj,AW551984,Bbs7,Bcar1,Bcas1,Bche,Begain,Bhlhb9,Bpgm,C1ql3,Cacng4,Cadm4,Calb1,Camsap2,Capn5,Car10,Car14,Casr,Ccdc167,Ccnd1,Ccp110,Cdc37l1,Cdh11,Cdk14,Cdk18,Cdr2l,Cers2,Cetn2,Chadl,Ch…	Type_I_spiral_ganglion_neuron
30	Type_I_spiral_ganglion_neuron	8009.3	5083	1120	0610030E20Rik,1700025G04Rik,1700030K09Rik,1700066M21Rik,2310040G24Rik,2410004B18Rik,4930506C21Rik,5031439G07Rik,6330409D20Rik,6430548M08Rik,9530082P21Rik,A230056P14Rik,A930006K02Rik,Aar2,Aars2,Abca2,Abca3,Abcb7,Abcc8,Abcd2,Abcg4,Abraxas2,Abt1,Acaa1a,Acp1,Adamts3,Adamts5,Adap1,Add2,Add3,Adprh,Adra1d,Adss1,Afap1l1,Aggf1,Agl,Agtpbp1,Ahcyl2,AI593442,AI854703,Aifm3,Ak1,Akain1,Aldh1a3,Aldoc,Amer2,Amigo…	Type_I_spiral_ganglion_neuron
30	Neuron	7705.14	5083	711	6330403K07Rik,Aars2,Abca5,Abcc4,Abracl,Acsl4,Actl6b,Adar,Adgrl1,Adnp,Afap1,Afdn,Agap2,Ahdc1,Ahi1,Ahsa2,Aif1,Akap8l,Akap9,Alkbh8,Ammecr1l,Ankhd1,Ankrd34b,Arf3,Arfrp1,Arg2,Arhgap39,Arid1b,Arid2,Arid4b,Arid5b,Armcx4,Arpp21,Asb3,Ascl1,Atad2b,Atad5,Atf2,Atoh1,Atp1a3,Atp1b1,Aurkb,Auts2,Bag4,Baz1b,Baz2b,Bcl11a,Bcl11b,Bcl7a,Bcl9,Bex1,Bhlhe40,Bltp1,Bod1,Brd1,Brd2,Brd3,Brd7,Brd8,Brsk1,Brsk2,C2cd2l,Caap1,Ca…	Type_I_spiral_ganglion_neuron
30	Oligodendrocyte	3824.58	5083	526	Abca2,Abhd5,Abi2,Abtb2,Acap3,Ace,Acot7,Adam22,Adam9,Adgrl3,Ado,Afap1l2,Agap1,Agap2,Ago3,Agpat4,Aldh1l2,Ank1,Ankrd28,Anks1b,Anpep,Apba1,Apbb1,Apc,Aplp1,Apod,Arfgef3,Arhgap31,Arhgef10,Asns,Aspa,Atg101,Atp1a3,Atp2b3,Atp5mj,AW551984,Bbs7,Bcar1,Bcas1,Bche,Begain,Bhlhb9,Bpgm,C1ql3,Cacng4,Cadm4,Calb1,Camsap2,Capn5,Car10,Car14,Casr,Ccdc167,Ccnd1,Ccp110,Cdc37l1,Cdh11,Cdk14,Cdk18,Cdr2l,Cers2,Cetn2,Chadl,Ch…	Type_I_spiral_ganglion_neuron
31	Subcortically_projecting_neuron	4600.52	4941	1	Bcl11b	Subcortically_projecting_neuron
31	Pyramidal_cell	3703.14	4941	13	Baiap2l2,Emx1,Fhl2,Itpka,Kcnv1,Neurod1,Neurod2,Neurod6,Nptx1,Nrn1,Ptk2b,Slc17a7,Sv2b	Subcortically_projecting_neuron
31	Basket_cell	2998.55	4941	23	Cartpt,Cox6a2,Dipk2a,Eif5a2,Esrrg,Etv6,Fam43a,Hadhb,Hapln4,Iqgap2,Kcnj9,Moxd1,Naip3,Nefh,Nog,Nxph2,Prss23,Slit2,Slit3,St6galnac5,Syt2,Tac1,Vamp1	Subcortically_projecting_neuron
32	Type_I_spiral_ganglion_neuron	10414.9	4701	1120	0610030E20Rik,1700025G04Rik,1700030K09Rik,1700066M21Rik,2310040G24Rik,2410004B18Rik,4930506C21Rik,5031439G07Rik,6330409D20Rik,6430548M08Rik,9530082P21Rik,A230056P14Rik,A930006K02Rik,Aar2,Aars2,Abca2,Abca3,Abcb7,Abcc8,Abcd2,Abcg4,Abraxas2,Abt1,Acaa1a,Acp1,Adamts3,Adamts5,Adap1,Add2,Add3,Adprh,Adra1d,Adss1,Afap1l1,Aggf1,Agl,Agtpbp1,Ahcyl2,AI593442,AI854703,Aifm3,Ak1,Akain1,Aldh1a3,Aldoc,Amer2,Amigo…	Type_I_spiral_ganglion_neuron
32	Club_cell_(Clara_cell)	3527.71	4701	1	Wnt3	Type_I_spiral_ganglion_neuron
32	Basket_cell	3108.48	4701	23	Cartpt,Cox6a2,Dipk2a,Eif5a2,Esrrg,Etv6,Fam43a,Hadhb,Hapln4,Iqgap2,Kcnj9,Moxd1,Naip3,Nefh,Nog,Nxph2,Prss23,Slit2,Slit3,St6galnac5,Syt2,Tac1,Vamp1	Type_I_spiral_ganglion_neuron
33	Type_I_spiral_ganglion_neuron	8330.28	4392	1120	0610030E20Rik,1700025G04Rik,1700030K09Rik,1700066M21Rik,2310040G24Rik,2410004B18Rik,4930506C21Rik,5031439G07Rik,6330409D20Rik,6430548M08Rik,9530082P21Rik,A230056P14Rik,A930006K02Rik,Aar2,Aars2,Abca2,Abca3,Abcb7,Abcc8,Abcd2,Abcg4,Abraxas2,Abt1,Acaa1a,Acp1,Adamts3,Adamts5,Adap1,Add2,Add3,Adprh,Adra1d,Adss1,Afap1l1,Aggf1,Agl,Agtpbp1,Ahcyl2,AI593442,AI854703,Aifm3,Ak1,Akain1,Aldh1a3,Aldoc,Amer2,Amigo…	Type_I_spiral_ganglion_neuron
33	Pan_neuron	8067.58	4392	1	Elavl2	Type_I_spiral_ganglion_neuron
33	Ventral_otocyst	6539.23	4392	13	Fbxo2,Fzd8,Gli1,Hes1,Hey2,Lfng,Nutf2,Otol1,Otx1,Otx2,Pax2,Sox2,Trpm3	Type_I_spiral_ganglion_neuron
34	Cajal-Retzius_cell	8641.42	4376	52	Aatf,Angpt1,B3galt1,Bbx,Bin1,Cacna2d1,Cacna2d2,Ccdc148,Cdh4,Cdyl,Cep112,Clstn2,Cntnap2,Cobll1,Dach1,Diablo,Dscaml1,Dync1i1,Ebf4,Elapor1,Emx2os,Epha3,Fat3,Fmn1,Fndc3b,Frmd4b,Gfra1,Gpc1,Kcnb2,Kcnc2,Kcnh7,Maml3,Msi2,Ndnf,Nrg1,Pdzd2,Plekha7,Pou6f2,Rbms1,Reln,Ripor2,Robo2,Slc22a15,Slc2a13,Smad1,Thsd7b,Tmem163,Tmem200a,Trp73,Utrn	Neuronal_progenitor_cell
34	Neuronal_progenitor_cell	8435.92	4376	2	Eomes	Neuronal_progenitor_cell
34	Intermediate_progenitor_cell	8435.92	4376	1	Eomes	Neuronal_progenitor_cell
35	Type_I_spiral_ganglion_neuron	8718.07	4243	1120	0610030E20Rik,1700025G04Rik,1700030K09Rik,1700066M21Rik,2310040G24Rik,2410004B18Rik,4930506C21Rik,5031439G07Rik,6330409D20Rik,6430548M08Rik,9530082P21Rik,A230056P14Rik,A930006K02Rik,Aar2,Aars2,Abca2,Abca3,Abcb7,Abcc8,Abcd2,Abcg4,Abraxas2,Abt1,Acaa1a,Acp1,Adamts3,Adamts5,Adap1,Add2,Add3,Adprh,Adra1d,Adss1,Afap1l1,Aggf1,Agl,Agtpbp1,Ahcyl2,AI593442,AI854703,Aifm3,Ak1,Akain1,Aldh1a3,Aldoc,Amer2,Amigo…	Type_I_spiral_ganglion_neuron
35	Neuron	8709.17	4243	711	6330403K07Rik,Aars2,Abca5,Abcc4,Abracl,Acsl4,Actl6b,Adar,Adgrl1,Adnp,Afap1,Afdn,Agap2,Ahdc1,Ahi1,Ahsa2,Aif1,Akap8l,Akap9,Alkbh8,Ammecr1l,Ankhd1,Ankrd34b,Arf3,Arfrp1,Arg2,Arhgap39,Arid1b,Arid2,Arid4b,Arid5b,Armcx4,Arpp21,Asb3,Ascl1,Atad2b,Atad5,Atf2,Atoh1,Atp1a3,Atp1b1,Aurkb,Auts2,Bag4,Baz1b,Baz2b,Bcl11a,Bcl11b,Bcl7a,Bcl9,Bex1,Bhlhe40,Bltp1,Bod1,Brd1,Brd2,Brd3,Brd7,Brd8,Brsk1,Brsk2,C2cd2l,Caap1,Ca…	Type_I_spiral_ganglion_neuron
35	Oligodendrocyte	6289.96	4243	526	Abca2,Abhd5,Abi2,Abtb2,Acap3,Ace,Acot7,Adam22,Adam9,Adgrl3,Ado,Afap1l2,Agap1,Agap2,Ago3,Agpat4,Aldh1l2,Ank1,Ankrd28,Anks1b,Anpep,Apba1,Apbb1,Apc,Aplp1,Apod,Arfgef3,Arhgap31,Arhgef10,Asns,Aspa,Atg101,Atp1a3,Atp2b3,Atp5mj,AW551984,Bbs7,Bcar1,Bcas1,Bche,Begain,Bhlhb9,Bpgm,C1ql3,Cacng4,Cadm4,Calb1,Camsap2,Capn5,Car10,Car14,Casr,Ccdc167,Ccnd1,Ccp110,Cdc37l1,Cdh11,Cdk14,Cdk18,Cdr2l,Cers2,Cetn2,Chadl,Ch…	Type_I_spiral_ganglion_neuron
36	Type_I_spiral_ganglion_neuron	13527.4	4153	1120	0610030E20Rik,1700025G04Rik,1700030K09Rik,1700066M21Rik,2310040G24Rik,2410004B18Rik,4930506C21Rik,5031439G07Rik,6330409D20Rik,6430548M08Rik,9530082P21Rik,A230056P14Rik,A930006K02Rik,Aar2,Aars2,Abca2,Abca3,Abcb7,Abcc8,Abcd2,Abcg4,Abraxas2,Abt1,Acaa1a,Acp1,Adamts3,Adamts5,Adap1,Add2,Add3,Adprh,Adra1d,Adss1,Afap1l1,Aggf1,Agl,Agtpbp1,Ahcyl2,AI593442,AI854703,Aifm3,Ak1,Akain1,Aldh1a3,Aldoc,Amer2,Amigo…	Type_I_spiral_ganglion_neuron
36	Neuron	6644.17	4153	711	6330403K07Rik,Aars2,Abca5,Abcc4,Abracl,Acsl4,Actl6b,Adar,Adgrl1,Adnp,Afap1,Afdn,Agap2,Ahdc1,Ahi1,Ahsa2,Aif1,Akap8l,Akap9,Alkbh8,Ammecr1l,Ankhd1,Ankrd34b,Arf3,Arfrp1,Arg2,Arhgap39,Arid1b,Arid2,Arid4b,Arid5b,Armcx4,Arpp21,Asb3,Ascl1,Atad2b,Atad5,Atf2,Atoh1,Atp1a3,Atp1b1,Aurkb,Auts2,Bag4,Baz1b,Baz2b,Bcl11a,Bcl11b,Bcl7a,Bcl9,Bex1,Bhlhe40,Bltp1,Bod1,Brd1,Brd2,Brd3,Brd7,Brd8,Brsk1,Brsk2,C2cd2l,Caap1,Ca…	Type_I_spiral_ganglion_neuron
36	GABAergic_neuron	6042.44	4153	33	Atp1a3,Atp1b1,Camta1,Ctss,Gad1,Gad2,Gata3,Gja1,Kcnc1,Lhx6,Myl9,Nrxn3,Nsf,Olig1,Slc17a6,Slc17a7,Slc32a1,Slc6a1,Snap25,Sncb,Syn2,Tal1,Ttc3,Xdh,Zfpm2	Type_I_spiral_ganglion_neuron
37	Hippocampal_pyramidal_precursor_cell	4110.44	4072	1	Nrp1	Hippocampal_pyramidal_precursor_cell
37	Intermediate_GABAergic_neuron	3967.6	4072	3	Pdzk1ip1,St18,Zfpm1	Hippocampal_pyramidal_precursor_cell
37	Subcortically_projecting_neuron	3204.09	4072	1	Bcl11b	Hippocampal_pyramidal_precursor_cell
38	Type_I_spiral_ganglion_neuron	7629.87	2724	1120	0610030E20Rik,1700025G04Rik,1700030K09Rik,1700066M21Rik,2310040G24Rik,2410004B18Rik,4930506C21Rik,5031439G07Rik,6330409D20Rik,6430548M08Rik,9530082P21Rik,A230056P14Rik,A930006K02Rik,Aar2,Aars2,Abca2,Abca3,Abcb7,Abcc8,Abcd2,Abcg4,Abraxas2,Abt1,Acaa1a,Acp1,Adamts3,Adamts5,Adap1,Add2,Add3,Adprh,Adra1d,Adss1,Afap1l1,Aggf1,Agl,Agtpbp1,Ahcyl2,AI593442,AI854703,Aifm3,Ak1,Akain1,Aldh1a3,Aldoc,Amer2,Amigo…	Type_I_spiral_ganglion_neuron
38	Microglial_cell	5071.05	2724	934	0610040J01Rik,Aagab,Abca1,Abca9,Abcb1a,Abcb1b,Abcc3,Abcd1,Abhd12,Abhd14b,Abi3,Acox1,Acox3,Acsl5,Ada,Adap2,Adgrb1,Adgre1,Adsl,Adss1,Aga,Aif1,Aim2,Akap10,Akr1b1,Aldh16a1,Aldh3b1,Alkbh3,Alox5,Amdhd2,Ank,Ankrd44,Ano6,Anxa1,Anxa11,Anxa3,Anxa4,Anxa5,Ap1g2,Ap3b1,Ap5b1,Ap5z1,Apaf1,Apbb1ip,Apobec3,Apobr,Apoe,Arap3,Arf2,Arfgef2,Arglu1,Arhgap17,Arhgap25,Arhgap27,Arhgap30,Arhgap4,Arhgap45,Arhgdib,Arhgef6,Ari…	Type_I_spiral_ganglion_neuron
38	Neuron	5001.82	2724	711	6330403K07Rik,Aars2,Abca5,Abcc4,Abracl,Acsl4,Actl6b,Adar,Adgrl1,Adnp,Afap1,Afdn,Agap2,Ahdc1,Ahi1,Ahsa2,Aif1,Akap8l,Akap9,Alkbh8,Ammecr1l,Ankhd1,Ankrd34b,Arf3,Arfrp1,Arg2,Arhgap39,Arid1b,Arid2,Arid4b,Arid5b,Armcx4,Arpp21,Asb3,Ascl1,Atad2b,Atad5,Atf2,Atoh1,Atp1a3,Atp1b1,Aurkb,Auts2,Bag4,Baz1b,Baz2b,Bcl11a,Bcl11b,Bcl7a,Bcl9,Bex1,Bhlhe40,Bltp1,Bod1,Brd1,Brd2,Brd3,Brd7,Brd8,Brsk1,Brsk2,C2cd2l,Caap1,Ca…	Type_I_spiral_ganglion_neuron
39	Neuron	5504.21	2544	711	6330403K07Rik,Aars2,Abca5,Abcc4,Abracl,Acsl4,Actl6b,Adar,Adgrl1,Adnp,Afap1,Afdn,Agap2,Ahdc1,Ahi1,Ahsa2,Aif1,Akap8l,Akap9,Alkbh8,Ammecr1l,Ankhd1,Ankrd34b,Arf3,Arfrp1,Arg2,Arhgap39,Arid1b,Arid2,Arid4b,Arid5b,Armcx4,Arpp21,Asb3,Ascl1,Atad2b,Atad5,Atf2,Atoh1,Atp1a3,Atp1b1,Aurkb,Auts2,Bag4,Baz1b,Baz2b,Bcl11a,Bcl11b,Bcl7a,Bcl9,Bex1,Bhlhe40,Bltp1,Bod1,Brd1,Brd2,Brd3,Brd7,Brd8,Brsk1,Brsk2,C2cd2l,Caap1,Ca…	Type_I_spiral_ganglion_neuron
39	Type_I_spiral_ganglion_neuron	3847.04	2544	1120	0610030E20Rik,1700025G04Rik,1700030K09Rik,1700066M21Rik,2310040G24Rik,2410004B18Rik,4930506C21Rik,5031439G07Rik,6330409D20Rik,6430548M08Rik,9530082P21Rik,A230056P14Rik,A930006K02Rik,Aar2,Aars2,Abca2,Abca3,Abcb7,Abcc8,Abcd2,Abcg4,Abraxas2,Abt1,Acaa1a,Acp1,Adamts3,Adamts5,Adap1,Add2,Add3,Adprh,Adra1d,Adss1,Afap1l1,Aggf1,Agl,Agtpbp1,Ahcyl2,AI593442,AI854703,Aifm3,Ak1,Akain1,Aldh1a3,Aldoc,Amer2,Amigo…	Type_I_spiral_ganglion_neuron
39	Type_II_spiral_ganglion_neuron	3414.55	2544	607	1600029O15Rik,1700001K19Rik,1700006F04Rik,1700019D03Rik,2900026A02Rik,4930480K15Rik,9430038I01Rik,9430091E24Rik,A430035B10Rik,Abcb1a,Abhd2,Abhd4,Acadl,Actn2,Acvr2a,Adam17,Adam19,Adamtsl5,Adarb2,Adcy2,Adgrb1,Adm,Adsl,Aff3,Agpat3,Agpat4,Agtrap,Akap13,Alcam,Aldoart2,Alkbh1,Alkbh2,Ano2,Antxr2,Apaf1,Apobec1,Arap2,Arhgap27,Arhgap27os3,Arhgap36,Arhgap39,Arhgef28,Arnt2,Arpc5,Asap3,Asb1,Ascl2,Asphd2,Ass1,…	Type_I_spiral_ganglion_neuron
40	Migrating_interneuron	2867.36	2520	1	Lhx6	Migrating_interneuron
40	Pan_neuron	2708.4	2520	1	Elavl2	Migrating_interneuron
40	GABAergic_neuron	2619.3	2520	33	Atp1a3,Atp1b1,Camta1,Ctss,Gad1,Gad2,Gata3,Gja1,Kcnc1,Lhx6,Myl9,Nrxn3,Nsf,Olig1,Slc17a6,Slc17a7,Slc32a1,Slc6a1,Snap25,Sncb,Syn2,Tal1,Ttc3,Xdh,Zfpm2	Migrating_interneuron
41	Subcortically_projecting_neuron	2036.02	1998	1	Bcl11b	Subcortically_projecting_neuron
41	Deeper_neuron	1700.73	1998	1	Fezf2	Subcortically_projecting_neuron
41	Hippocampal_pyramidal_precursor_cell	1473.25	1998	1	Nrp1	Subcortically_projecting_neuron
42	Inhibitory_neuron	3094.69	1786	13	Gad1,Gad2,Pvalb,Reln,Slc32a1,Sst	Inhibitory_neuron
42	Cortex_layer_6_pyramidal_cell	2913.7	1786	2	Six3,Syt6	Inhibitory_neuron
42	Thalamic_interneuron	2913.7	1786	2	Six3,Syt6	Inhibitory_neuron
43	Neuron	3519.76	1592	711	6330403K07Rik,Aars2,Abca5,Abcc4,Abracl,Acsl4,Actl6b,Adar,Adgrl1,Adnp,Afap1,Afdn,Agap2,Ahdc1,Ahi1,Ahsa2,Aif1,Akap8l,Akap9,Alkbh8,Ammecr1l,Ankhd1,Ankrd34b,Arf3,Arfrp1,Arg2,Arhgap39,Arid1b,Arid2,Arid4b,Arid5b,Armcx4,Arpp21,Asb3,Ascl1,Atad2b,Atad5,Atf2,Atoh1,Atp1a3,Atp1b1,Aurkb,Auts2,Bag4,Baz1b,Baz2b,Bcl11a,Bcl11b,Bcl7a,Bcl9,Bex1,Bhlhe40,Bltp1,Bod1,Brd1,Brd2,Brd3,Brd7,Brd8,Brsk1,Brsk2,C2cd2l,Caap1,Ca…	Type_I_spiral_ganglion_neuron
43	Type_I_spiral_ganglion_neuron	2503.02	1592	1120	0610030E20Rik,1700025G04Rik,1700030K09Rik,1700066M21Rik,2310040G24Rik,2410004B18Rik,4930506C21Rik,5031439G07Rik,6330409D20Rik,6430548M08Rik,9530082P21Rik,A230056P14Rik,A930006K02Rik,Aar2,Aars2,Abca2,Abca3,Abcb7,Abcc8,Abcd2,Abcg4,Abraxas2,Abt1,Acaa1a,Acp1,Adamts3,Adamts5,Adap1,Add2,Add3,Adprh,Adra1d,Adss1,Afap1l1,Aggf1,Agl,Agtpbp1,Ahcyl2,AI593442,AI854703,Aifm3,Ak1,Akain1,Aldh1a3,Aldoc,Amer2,Amigo…	Type_I_spiral_ganglion_neuron
43	Type_II_spiral_ganglion_neuron	1900.9	1592	607	1600029O15Rik,1700001K19Rik,1700006F04Rik,1700019D03Rik,2900026A02Rik,4930480K15Rik,9430038I01Rik,9430091E24Rik,A430035B10Rik,Abcb1a,Abhd2,Abhd4,Acadl,Actn2,Acvr2a,Adam17,Adam19,Adamtsl5,Adarb2,Adcy2,Adgrb1,Adm,Adsl,Aff3,Agpat3,Agpat4,Agtrap,Akap13,Alcam,Aldoart2,Alkbh1,Alkbh2,Ano2,Antxr2,Apaf1,Apobec1,Arap2,Arhgap27,Arhgap27os3,Arhgap36,Arhgap39,Arhgef28,Arnt2,Arpc5,Asap3,Asb1,Ascl2,Asphd2,Ass1,…	Type_I_spiral_ganglion_neuron
44	Intermediate_GABAergic_neuron	1944.05	1017	3	Pdzk1ip1,St18,Zfpm1	Somatostatin_GABAergic_neuron
44	Somatostatin_GABAergic_neuron	1920.11	1017	3	Lhx6,Maf,Sst	Somatostatin_GABAergic_neuron
44	Chandelier_cell	1489.49	1017	30	Cpne5,Dusp14,Epb41l4a,Errfi1,Fam163b,Fgf13,Gdf10,Gpr12,Hapln1,Hs3st4,Ibsp,Ier2,Ifi27l2a,Krt12,L2hgdh,Mctp2,Nanp,Necab2,Pde3a,Pdlim3,Peli1,Pthlh,Pygm,Ramp3,Rasgrp1,Tgfb3,Thbs1,Trps1,Unc5b,Vcan	Somatostatin_GABAergic_neuron
45	Cholinergic_Neuron	4240.94	895	1	Slc5a7	Cholinergic_Neuron
45	Dopaminergic_neuron	4092.83	895	26	Aldh1a1,Chrna4,Chrna6,Cplx1,Cplx2,Cpne7,Ddc,Dlk1,En1,Epha5,Erc2,Foxa2,Lmx1b,Nr4a2,Pbx1,Pitx3,Rab3c,Ret,Slc10a4,Slc18a2,Slc6a3,Syt1,Th	Cholinergic_Neuron
45	Cholinergic_interneuron	3216.55	895	8	Bves,Crabp2,Ecel1,Ntrk1,Sh2d3c,Slc17a8,Slc18a3,Ufsp1	Cholinergic_Neuron
46	Pan_astrocyte	489.925	841	1	Aldh1l1	Astrocyte
46	T_helper_17(Th17)_cell	389.075	841	10	Ccr6,Cish,Fosl2,Hk2,Il17f,Irf4,Rbpj,Rora,Rorc,Tmem176a	Astrocyte
46	Mature_Astrocyte	327.315	841	3	Aldh1l1,Aldoc,Pla2g2a	Astrocyte
47	Hippocampal_granule_precursor_cell	975.283	785	2	Nprl3,Nrp2	Hippocampal_granule_precursor_cell
47	Pyramidal_neuron	482.11	785	2	Ndnf,Pcp4	Hippocampal_granule_precursor_cell
47	Upper_neuron	384.291	785	1	Cux1	Hippocampal_granule_precursor_cell
48	Type_I_spiral_ganglion_neuron	1412.58	379	1120	0610030E20Rik,1700025G04Rik,1700030K09Rik,1700066M21Rik,2310040G24Rik,2410004B18Rik,4930506C21Rik,5031439G07Rik,6330409D20Rik,6430548M08Rik,9530082P21Rik,A230056P14Rik,A930006K02Rik,Aar2,Aars2,Abca2,Abca3,Abcb7,Abcc8,Abcd2,Abcg4,Abraxas2,Abt1,Acaa1a,Acp1,Adamts3,Adamts5,Adap1,Add2,Add3,Adprh,Adra1d,Adss1,Afap1l1,Aggf1,Agl,Agtpbp1,Ahcyl2,AI593442,AI854703,Aifm3,Ak1,Akain1,Aldh1a3,Aldoc,Amer2,Amigo…	Type_I_spiral_ganglion_neuron
48	Somatostatin_GABAergic_neuron	569.585	379	3	Lhx6,Maf,Sst	Type_I_spiral_ganglion_neuron
48	Type_IA_spiral_ganglion_neuron	494.625	379	191	1700025G04Rik,2510009E07Rik,A330074K22Rik,Actn2,Adamts5,Afap1l1,Aldh4a1,Alpk2,Apba2,Arc,Arhgap19,Arhgap20,Arhgap22,Arhgdig,Arhgef3,Asap2,B3gat1,Bag3,Bves,Cachd1,Cacna1b,Cacna1h,Cacna2d1,Cacna2d2,Calb2,Car2,Carhsp1,Cd24a,Cd63,Cdh22,Cdk15,Chrna1,Chrna4,Cldn23,Cln8,Cmtm4,Col4a2,Cpxm1,Creg2,Csf1,Cyp2s1,Cyp46a1,Cys1,Dclk1,Dera,Disp3,Dlgap2,Dnah10,Dock4,Dok5,Dpy19l1,Elovl5,Ephx4,Erich1,F11r,F2r,F730043…	Type_I_spiral_ganglion_neuron
49	Pan_neuron	340.659	358	1	Elavl2	Fibroblast
49	Fibroblast	138.574	358	5	Col3a1,Dcn,Pdgfra,Pdgfrb	Fibroblast
49	Mesenchymal_cell	138.574	358	4	Col3a1,Dcn,Pdgfra,Pdgfrb	Fibroblast
50	Hippocampal_pyramidal_precursor_cell	217.248	216	1	Nrp1	Hippocampal_pyramidal_precursor_cell
50	Glutamatergic_cell	149.048	216	6	Adcyap1,Cacna2d1,Cbln2,Scn2a,Shox2,Slc17a6	Hippocampal_pyramidal_precursor_cell
50	Cortex_layer_6_pyramidal_cell	146.932	216	2	Six3,Syt6	Hippocampal_pyramidal_precursor_cell
50	Thalamic_interneuron	146.932	216	2	Six3,Syt6	Hippocampal_pyramidal_precursor_cell
